# Rewiring of gene expression in circulating white blood cells is associated with pregnancy outcome in heifers (Bos taurus)

**DOI:** 10.1101/2020.03.18.997379

**Authors:** Sarah E. Moorey, Bailey N. Walker, Michelle F. Elmore, Joshua B. Elmore, Soren P. Rodning, Fernando H. Biase

## Abstract

Infertility is a challenging phenomenon in cattle that reduces the sustainability of beef production worldwide. Here, we tested the hypothesis that gene expression profiles of protein-coding genes expressed in peripheral white blood cells (PWBCs), and circulating micro RNAs in plasma, are associated with female fertility, measured by pregnancy outcome. We drew blood samples from 17 heifers on the day of artificial insemination and analyzed transcript abundance for 10496 genes in PWBCs and 290 circulating micro RNAs. The females were later classified as pregnant to artificial insemination, pregnant to natural breeding or not pregnant. We identified 1860 genes producing significant differential coexpression (eFDR<0.002) based on pregnancy outcome. Additionally, 237 micro RNAs and 2274 genes in PWBCs presented differential coexpression based on pregnancy outcome. Furthermore, using a machine learning prediction algorithm we detected a subset of genes whose abundance could be used for blind categorization of pregnancy outcome. Our results provide strong evidence that transcript abundance in circulating white blood cells is associated with fertility in heifers.
