## supplementary table 4 for "Rewiring of gene expression in circulating white blood cells is associated with pregnancy outcome in heifers (Bos taurus)"

### Sheet: 2019_12_06_GO_BP_Cats_mRNA_diff
Supplementary table 4. Biological processes enriched on the genes that have high degree of negative gene coexpression in peripheral white blood cells of heifers that did not become pregnant.
ensembl_gene_id	category	over_represented_pvalue	under_represented_pvalue	numDEInCat	numInCat	term	ontology	BY_FDR	fold_enrichment	external_gene_name	description	hgnc_symbol	gene_biotype	transcript_length
ENSBTAG00000000131	GO:0006508	0.000571347	0.999857	38	232	proteolysis	BP	0.0868447	1.78523	SENP3	Bos taurus SUMO specific peptidase 3 (SENP3), mRNA. [Source:RefSeq mRNA;Acc:NM_001191374]		protein_coding	2240
ENSBTAG00000000725	GO:0006508	0.000571347	0.999857	38	232	proteolysis	BP	0.0868447	1.78523	USP42	ubiquitin specific peptidase 42 [Source:VGNC Symbol;Acc:VGNC:50065]		protein_coding	5494
ENSBTAG00000001134	GO:0006508	0.000571347	0.999857	38	232	proteolysis	BP	0.0868447	1.78523	SRRT	Bos taurus serrate, RNA effector molecule (SRRT), mRNA. [Source:RefSeq mRNA;Acc:NM_001083708]		protein_coding	4482
ENSBTAG00000001353	GO:0006508	0.000571347	0.999857	38	232	proteolysis	BP	0.0868447	1.78523	PMPCA	Bos taurus peptidase, mitochondrial processing alpha subunit (PMPCA), mRNA. [Source:RefSeq mRNA;Acc:NM_001076964]		protein_coding	2342
ENSBTAG00000003039	GO:0006508	0.000571347	0.999857	38	232	proteolysis	BP	0.0868447	1.78523	PSMB8	Bos taurus proteasome subunit beta 8 (PSMB8), mRNA. [Source:RefSeq mRNA;Acc:NM_001040480]		protein_coding	1081
ENSBTAG00000003395	GO:0006508	0.000571347	0.999857	38	232	proteolysis	BP	0.0868447	1.78523	ZRANB1	Bos taurus zinc finger RANBP2-type containing 1 (ZRANB1), mRNA. [Source:RefSeq mRNA;Acc:NM_001101114]		protein_coding	2909
ENSBTAG00000003830	GO:0006508	0.000571347	0.999857	38	232	proteolysis	BP	0.0868447	1.78523	PSMB3	proteasome subunit beta 3 [Source:VGNC Symbol;Acc:VGNC:33447]		protein_coding	853
ENSBTAG00000003836	GO:0006508	0.000571347	0.999857	38	232	proteolysis	BP	0.0868447	1.78523	ADAM19	ADAM metallopeptidase domain 19 [Source:VGNC Symbol;Acc:VGNC:25608]		protein_coding	3519
ENSBTAG00000004398	GO:0006508	0.000571347	0.999857	38	232	proteolysis	BP	0.0868447	1.78523	IMMP2L	inner mitochondrial membrane peptidase subunit 2 [Source:NCBI gene;Acc:101902373]	IMMP2L	protein_coding	534
ENSBTAG00000005089	GO:0006508	0.000571347	0.999857	38	232	proteolysis	BP	0.0868447	1.78523	RHBDD2	rhomboid domain containing 2 [Source:VGNC Symbol;Acc:VGNC:33931]		protein_coding	2411
ENSBTAG00000006910	GO:0006508	0.000571347	0.999857	38	232	proteolysis	BP	0.0868447	1.78523	ASRGL1	Bos taurus asparaginase like 1 (ASRGL1), mRNA. [Source:RefSeq mRNA;Acc:NM_001077035]		protein_coding	2045
ENSBTAG00000008024	GO:0006508	0.000571347	0.999857	38	232	proteolysis	BP	0.0868447	1.78523	UCHL3	ubiquitin C-terminal hydrolase L3 [Source:VGNC Symbol;Acc:VGNC:36632]		protein_coding	1858
ENSBTAG00000008612	GO:0006508	0.000571347	0.999857	38	232	proteolysis	BP	0.0868447	1.78523	C1R	Bos taurus complement C1r (C1R), mRNA. [Source:RefSeq mRNA;Acc:NM_001034407]		protein_coding	2539
ENSBTAG00000008717	GO:0006508	0.000571347	0.999857	38	232	proteolysis	BP	0.0868447	1.78523	SERPINE2	Bos taurus serpin family E member 2 (SERPINE2), mRNA. [Source:RefSeq mRNA;Acc:NM_174669]		protein_coding	2098
ENSBTAG00000008888	GO:0006508	0.000571347	0.999857	38	232	proteolysis	BP	0.0868447	1.78523	MIPEP	mitochondrial intermediate peptidase [Source:VGNC Symbol;Acc:VGNC:31483]		protein_coding	2291
ENSBTAG00000008954	GO:0006508	0.000571347	0.999857	38	232	proteolysis	BP	0.0868447	1.78523	PSMB9	Bos taurus proteasome subunit beta 9 (PSMB9), mRNA. [Source:RefSeq mRNA;Acc:NM_001034388]		protein_coding	745
ENSBTAG00000009051	GO:0006508	0.000571347	0.999857	38	232	proteolysis	BP	0.0868447	1.78523	MMP19	Bos taurus matrix metallopeptidase 19 (MMP19), mRNA. [Source:RefSeq mRNA;Acc:NM_001075983]		protein_coding	2936
ENSBTAG00000009345	GO:0006508	0.000571347	0.999857	38	232	proteolysis	BP	0.0868447	1.78523	AMZ2	archaelysin family metallopeptidase 2 [Source:VGNC Symbol;Acc:VGNC:25878]		protein_coding	1403
ENSBTAG00000010387	GO:0006508	0.000571347	0.999857	38	232	proteolysis	BP	0.0868447	1.78523	MINDY3	Bos taurus MINDY lysine 48 deubiquitinase 3 (MINDY3), mRNA. [Source:RefSeq mRNA;Acc:NM_001076107]		protein_coding	2522
ENSBTAG00000010727	GO:0006508	0.000571347	0.999857	38	232	proteolysis	BP	0.0868447	1.78523	ATG4D	Bos taurus autophagy related 4D cysteine peptidase (ATG4D), mRNA. [Source:RefSeq mRNA;Acc:NM_001099146]		protein_coding	2123
ENSBTAG00000010828	GO:0006508	0.000571347	0.999857	38	232	proteolysis	BP	0.0868447	1.78523		granzyme H [Source:NCBI gene;Acc:617313]		protein_coding	1339
ENSBTAG00000010994	GO:0006508	0.000571347	0.999857	38	232	proteolysis	BP	0.0868447	1.78523	CTSF	Bos taurus cathepsin F (CTSF), mRNA. [Source:RefSeq mRNA;Acc:NM_001075416]		protein_coding	1961
ENSBTAG00000011899	GO:0006508	0.000571347	0.999857	38	232	proteolysis	BP	0.0868447	1.78523	USP4	ubiquitin specific peptidase 4 [Source:VGNC Symbol;Acc:VGNC:36729]		protein_coding	4450
ENSBTAG00000012726	GO:0006508	0.000571347	0.999857	38	232	proteolysis	BP	0.0868447	1.78523	PSMB5	proteasome subunit beta 5 [Source:VGNC Symbol;Acc:VGNC:33449]		protein_coding	2127
ENSBTAG00000013366	GO:0006508	0.000571347	0.999857	38	232	proteolysis	BP	0.0868447	1.78523	NRIP3	Bos taurus nuclear receptor interacting protein 3 (NRIP3), mRNA. [Source:RefSeq mRNA;Acc:NM_001102218]		protein_coding	3783
ENSBTAG00000013403	GO:0006508	0.000571347	0.999857	38	232	proteolysis	BP	0.0868447	1.78523	AGBL5	Bos taurus ATP/GTP binding protein like 5 (AGBL5), mRNA. [Source:RefSeq mRNA;Acc:NM_001024564]		protein_coding	3391
ENSBTAG00000013724	GO:0006508	0.000571347	0.999857	38	232	proteolysis	BP	0.0868447	1.78523	ATG4A	autophagy related 4A cysteine peptidase [Source:VGNC Symbol;Acc:VGNC:26257]		protein_coding	1767
ENSBTAG00000015401	GO:0006508	0.000571347	0.999857	38	232	proteolysis	BP	0.0868447	1.78523	ATG4B	autophagy related 4B cysteine peptidase [Source:VGNC Symbol;Acc:VGNC:26258]		protein_coding	2251
ENSBTAG00000016903	GO:0006508	0.000571347	0.999857	38	232	proteolysis	BP	0.0868447	1.78523	NLN	Bos taurus neurolysin (NLN), mRNA. [Source:RefSeq mRNA;Acc:NM_001033989]		protein_coding	4030
ENSBTAG00000018112	GO:0006508	0.000571347	0.999857	38	232	proteolysis	BP	0.0868447	1.78523	TBL1X	transducin beta like 1 X-linked [Source:NCBI gene;Acc:515972]		protein_coding	5799
ENSBTAG00000018749	GO:0006508	0.000571347	0.999857	38	232	proteolysis	BP	0.0868447	1.78523	NUDT16	nudix hydrolase 16 [Source:VGNC Symbol;Acc:VGNC:32330]		protein_coding	2933
ENSBTAG00000018784	GO:0006508	0.000571347	0.999857	38	232	proteolysis	BP	0.0868447	1.78523	CTSZ	Bos taurus cathepsin Z (CTSZ), mRNA. [Source:RefSeq mRNA;Acc:NM_001077835]		protein_coding	1528
ENSBTAG00000019096	GO:0006508	0.000571347	0.999857	38	232	proteolysis	BP	0.0868447	1.78523	UQCRC1	Bos taurus ubiquinol-cytochrome c reductase core protein 1 (UQCRC1), mRNA. [Source:RefSeq mRNA;Acc:NM_174629]		protein_coding	1569
ENSBTAG00000020884	GO:0006508	0.000571347	0.999857	38	232	proteolysis	BP	0.0868447	1.78523	CASP4	Bos taurus caspase 4, apoptosis-related cysteine peptidase (CASP4), mRNA. [Source:RefSeq mRNA;Acc:NM_176638]		protein_coding	2006
ENSBTAG00000021288	GO:0006508	0.000571347	0.999857	38	232	proteolysis	BP	0.0868447	1.78523	PSMB4	proteasome subunit beta 4 [Source:VGNC Symbol;Acc:VGNC:33448]		protein_coding	1647
ENSBTAG00000027337	GO:0006508	0.000571347	0.999857	38	232	proteolysis	BP	0.0868447	1.78523	CTSA	Bos taurus cathepsin A (CTSA), mRNA. [Source:RefSeq mRNA;Acc:NM_001035326]		protein_coding	1827
ENSBTAG00000038080	GO:0006508	0.000571347	0.999857	38	232	proteolysis	BP	0.0868447	1.78523		duodenase-1 [Source:NCBI gene;Acc:508858]		protein_coding	768
ENSBTAG00000039426	GO:0006508	0.000571347	0.999857	38	232	proteolysis	BP	0.0868447	1.78523	DPEP2	dipeptidase 2 [Source:VGNC Symbol;Acc:VGNC:52193]		protein_coding	2128
ENSBTAG00000000084	GO:0006412	0.00128553	0.999143	52	301	translation	BP	0.0977003	1.88293	MRPS30	Bos taurus mitochondrial ribosomal protein S30 (MRPS30), mRNA. [Source:RefSeq mRNA;Acc:NM_001079595]		protein_coding	1382
ENSBTAG00000000622	GO:0006412	0.00128553	0.999143	52	301	translation	BP	0.0977003	1.88293	RPS17	ribosomal protein S17 [Source:VGNC Symbol;Acc:VGNC:49958]		protein_coding	678
ENSBTAG00000000797	GO:0006412	0.00128553	0.999143	52	301	translation	BP	0.0977003	1.88293	MRPL9	Bos taurus mitochondrial ribosomal protein L9 (MRPL9), mRNA. [Source:RefSeq mRNA;Acc:NM_001035029]		protein_coding	1203
ENSBTAG00000001360	GO:0006412	0.00128553	0.999143	52	301	translation	BP	0.0977003	1.88293	RPS12	Bos taurus ribosomal protein S12 (RPS12), mRNA. [Source:RefSeq mRNA;Acc:NM_001014387]		protein_coding	839
ENSBTAG00000001538	GO:0006412	0.00128553	0.999143	52	301	translation	BP	0.0977003	1.88293				protein_coding	438
ENSBTAG00000001648	GO:0006412	0.00128553	0.999143	52	301	translation	BP	0.0977003	1.88293	RPL21	Bos taurus ribosomal protein L21 (RPL21), mRNA. [Source:RefSeq mRNA;Acc:NM_001191412]		protein_coding	1802
ENSBTAG00000001832	GO:0006412	0.00128553	0.999143	52	301	translation	BP	0.0977003	1.88293	MRPL10	mitochondrial ribosomal protein L10 [Source:VGNC Symbol;Acc:VGNC:31615]		protein_coding	2496
ENSBTAG00000001988	GO:0006412	0.00128553	0.999143	52	301	translation	BP	0.0977003	1.88293	EIF3D	Bos taurus eukaryotic translation initiation factor 3 subunit D (EIF3D), mRNA. [Source:RefSeq mRNA;Acc:NM_001034484]		protein_coding	1881
ENSBTAG00000002026	GO:0006412	0.00128553	0.999143	52	301	translation	BP	0.0977003	1.88293	RPL5	Bos taurus ribosomal protein L5 (RPL5), mRNA. [Source:RefSeq mRNA;Acc:NM_001035306]		protein_coding	1882
ENSBTAG00000002038	GO:0006412	0.00128553	0.999143	52	301	translation	BP	0.0977003	1.88293	RPL14	Bos taurus ribosomal protein L14 (RPL14), mRNA. [Source:RefSeq mRNA;Acc:NM_001034674]		protein_coding	761
ENSBTAG00000002282	GO:0006412	0.00128553	0.999143	52	301	translation	BP	0.0977003	1.88293	EIF1	Bos taurus eukaryotic translation initiation factor 1 (EIF1), mRNA. [Source:RefSeq mRNA;Acc:NM_001014884]		protein_coding	1279
ENSBTAG00000003228	GO:0006412	0.00128553	0.999143	52	301	translation	BP	0.0977003	1.88293	RPL3	Bos taurus ribosomal protein L3 (RPL3), mRNA. [Source:RefSeq mRNA;Acc:NM_174715]		protein_coding	1355
ENSBTAG00000005142	GO:0006412	0.00128553	0.999143	52	301	translation	BP	0.0977003	1.88293	RPL37	ribosomal protein L37 [Source:NCBI gene;Acc:768317]		protein_coding	369
ENSBTAG00000005315	GO:0006412	0.00128553	0.999143	52	301	translation	BP	0.0977003	1.88293				protein_coding	630
ENSBTAG00000005631	GO:0006412	0.00128553	0.999143	52	301	translation	BP	0.0977003	1.88293	VARS	valyl-tRNA synthetase [Source:VGNC Symbol;Acc:VGNC:36765]		protein_coding	4627
ENSBTAG00000007454	GO:0006412	0.00128553	0.999143	52	301	translation	BP	0.0977003	1.88293	RPL10	60S ribosomal protein L10 [Source:UniProtKB/Swiss-Prot;Acc:Q9XSI3]	RPL10	protein_coding	1345
ENSBTAG00000007651	GO:0006412	0.00128553	0.999143	52	301	translation	BP	0.0977003	1.88293	TARSL2	Bos taurus threonyl-tRNA synthetase like 2 (TARSL2), mRNA. [Source:RefSeq mRNA;Acc:NM_001102089]		protein_coding	3480
ENSBTAG00000008664	GO:0006412	0.00128553	0.999143	52	301	translation	BP	0.0977003	1.88293	EIF2B2	Bos taurus eukaryotic translation initiation factor 2B subunit beta (EIF2B2), mRNA. [Source:RefSeq mRNA;Acc:NM_001015593]		protein_coding	1541
ENSBTAG00000009783	GO:0006412	0.00128553	0.999143	52	301	translation	BP	0.0977003	1.88293				protein_coding	612
ENSBTAG00000010598	GO:0006412	0.00128553	0.999143	52	301	translation	BP	0.0977003	1.88293	EIF4E2	Bos taurus eukaryotic translation initiation factor 4E family member 2 (EIF4E2), transcript variant 1, mRNA. [Source:RefSeq mRNA;Acc:NM_001075795]		protein_coding	3374
ENSBTAG00000011212	GO:0006412	0.00128553	0.999143	52	301	translation	BP	0.0977003	1.88293	EIF3K	Bos taurus eukaryotic translation initiation factor 3 subunit K (EIF3K), mRNA. [Source:RefSeq mRNA;Acc:NM_001034489]		protein_coding	770
ENSBTAG00000011263	GO:0006412	0.00128553	0.999143	52	301	translation	BP	0.0977003	1.88293	EIF6	eukaryotic translation initiation factor 6 [Source:VGNC Symbol;Acc:VGNC:57006]		protein_coding	3513
ENSBTAG00000011963	GO:0006412	0.00128553	0.999143	52	301	translation	BP	0.0977003	1.88293	RPS19	ribosomal protein S19 [Source:NCBI gene;Acc:516063]		protein_coding	1103
ENSBTAG00000012044	GO:0006412	0.00128553	0.999143	52	301	translation	BP	0.0977003	1.88293	RPL13	Bos taurus ribosomal protein L13 (RPL13), mRNA. [Source:RefSeq mRNA;Acc:NM_001015543]		protein_coding	927
ENSBTAG00000012344	GO:0006412	0.00128553	0.999143	52	301	translation	BP	0.0977003	1.88293	RPL26	ribosomal protein L26 [Source:NCBI gene;Acc:337890]		protein_coding	521
ENSBTAG00000013461	GO:0006412	0.00128553	0.999143	52	301	translation	BP	0.0977003	1.88293	RPL24	Bos taurus ribosomal protein L24 (RPL24), mRNA. [Source:RefSeq mRNA;Acc:NM_174455]		protein_coding	547
ENSBTAG00000013866	GO:0006412	0.00128553	0.999143	52	301	translation	BP	0.0977003	1.88293	RPS27	Bos taurus ribosomal protein S27 (RPS27), transcript variant 1, mRNA. [Source:RefSeq mRNA;Acc:NM_001098135]		protein_coding	372
ENSBTAG00000014261	GO:0006412	0.00128553	0.999143	52	301	translation	BP	0.0977003	1.88293	TARS	Bos taurus threonyl-tRNA synthetase (TARS), mRNA. [Source:RefSeq mRNA;Acc:NM_001034370]		protein_coding	2558
ENSBTAG00000014449	GO:0006412	0.00128553	0.999143	52	301	translation	BP	0.0977003	1.88293				protein_coding	830
ENSBTAG00000014822	GO:0006412	0.00128553	0.999143	52	301	translation	BP	0.0977003	1.88293	MRPL52	mitochondrial ribosomal protein L52 [Source:VGNC Symbol;Acc:VGNC:31647]		protein_coding	980
ENSBTAG00000015831	GO:0006412	0.00128553	0.999143	52	301	translation	BP	0.0977003	1.88293	RPL18A	ribosomal protein L18a [Source:VGNC Symbol;Acc:VGNC:34112]		protein_coding	806
ENSBTAG00000016224	GO:0006412	0.00128553	0.999143	52	301	translation	BP	0.0977003	1.88293	RPS7	ribosomal protein S7 [Source:VGNC Symbol;Acc:VGNC:34150]		protein_coding	1005
ENSBTAG00000016278	GO:0006412	0.00128553	0.999143	52	301	translation	BP	0.0977003	1.88293	RPL30	ribosomal protein L30 [Source:NCBI gene;Acc:513031]		protein_coding	1634
ENSBTAG00000016391	GO:0006412	0.00128553	0.999143	52	301	translation	BP	0.0977003	1.88293				protein_coding	363
ENSBTAG00000017441	GO:0006412	0.00128553	0.999143	52	301	translation	BP	0.0977003	1.88293	RPL27	ribosomal protein L27 [Source:VGNC Symbol;Acc:VGNC:55868]		protein_coding	464
ENSBTAG00000018155	GO:0006412	0.00128553	0.999143	52	301	translation	BP	0.0977003	1.88293	MRPS18C	mitochondrial ribosomal protein S18C [Source:VGNC Symbol;Acc:VGNC:31659]		protein_coding	487
ENSBTAG00000018800	GO:0006412	0.00128553	0.999143	52	301	translation	BP	0.0977003	1.88293	RPS4X	ribosomal protein S4 X-linked [Source:NCBI gene;Acc:614241]		protein_coding	1300
ENSBTAG00000018862	GO:0006412	0.00128553	0.999143	52	301	translation	BP	0.0977003	1.88293	EIF4E3	Bos taurus eukaryotic translation initiation factor 4E family member 3 (EIF4E3), mRNA. [Source:RefSeq mRNA;Acc:NM_001102306]		protein_coding	2641
ENSBTAG00000019147	GO:0006412	0.00128553	0.999143	52	301	translation	BP	0.0977003	1.88293	RPS20	ribosomal protein S20 [Source:VGNC Symbol;Acc:VGNC:34133]		protein_coding	602
ENSBTAG00000019718	GO:0006412	0.00128553	0.999143	52	301	translation	BP	0.0977003	1.88293	RPS15	Bos taurus ribosomal protein S15 (RPS15), mRNA. [Source:RefSeq mRNA;Acc:NM_001024541]		protein_coding	489
ENSBTAG00000020807	GO:0006412	0.00128553	0.999143	52	301	translation	BP	0.0977003	1.88293	FAU	FAU, ubiquitin like and ribosomal protein S30 fusion [Source:NCBI gene;Acc:282847]		protein_coding	559
ENSBTAG00000021093	GO:0006412	0.00128553	0.999143	52	301	translation	BP	0.0977003	1.88293	RPS16	ribosomal protein S16 [Source:NCBI gene;Acc:506297]		protein_coding	760
ENSBTAG00000021979	GO:0006412	0.00128553	0.999143	52	301	translation	BP	0.0977003	1.88293	EEF1B2	Bos taurus eukaryotic translation elongation factor 1 beta 2 (EEF1B2), mRNA. [Source:RefSeq mRNA;Acc:NM_001014936]		protein_coding	1111
ENSBTAG00000022278	GO:0006412	0.00128553	0.999143	52	301	translation	BP	0.0977003	1.88293		60S ribosomal protein L23a [Source:UniProtKB/Swiss-Prot;Acc:Q24JY1]		protein_coding	477
ENSBTAG00000034844	GO:0006412	0.00128553	0.999143	52	301	translation	BP	0.0977003	1.88293	RPL39	60S ribosomal protein L39 [Source:NCBI gene;Acc:101902490]		protein_coding	156
ENSBTAG00000048537	GO:0006412	0.00128553	0.999143	52	301	translation	BP	0.0977003	1.88293				protein_coding	288
ENSBTAG00000048688	GO:0006412	0.00128553	0.999143	52	301	translation	BP	0.0977003	1.88293				protein_coding	288
ENSBTAG00000049161	GO:0006412	0.00128553	0.999143	52	301	translation	BP	0.0977003	1.88293				protein_coding	156
ENSBTAG00000049167	GO:0006412	0.00128553	0.999143	52	301	translation	BP	0.0977003	1.88293				protein_coding	240
ENSBTAG00000052337	GO:0006412	0.00128553	0.999143	52	301	translation	BP	0.0977003	1.88293	RPS29	ribosomal protein S29 [Source:NCBI gene;Acc:286884]		protein_coding	889
ENSBTAG00000054615	GO:0006412	0.00128553	0.999143	52	301	translation	BP	0.0977003	1.88293	RPS15A	ribosomal protein S15a [Source:NCBI gene;Acc:337888]		protein_coding	393
ENSBTAG00000054736	GO:0006412	0.00128553	0.999143	52	301	translation	BP	0.0977003	1.88293	RPL39	60S ribosomal protein L39 [Source:NCBI gene;Acc:101902490]		protein_coding	156
