## supplementary table 5 for "Rewiring of gene expression in circulating white blood cells is associated with pregnancy outcome in heifers (Bos taurus)"

### Sheet: 2019_12_06_GO_BP_Cats_mRNA_diff
Supplementary table 5. Biological processes enriched on the genes that have inverted gene coexpression in peripheral white blood cells of heifers that did not become pregnant relative to those that become pregnant.
ensembl_gene_id	category	over_represented_pvalue	under_represented_pvalue	numDEInCat	numInCat	term	ontology	BY_FDR	fold_enrichment	external_gene_name	description	hgnc_symbol	gene_biotype	transcript_length
ENSBTAG00000000023	GO:0000122	0.0204257	0.995001	5	408	negative regulation of transcription by RNA polymerase II	BP	0.0204257	3.21569	RNF2	Bos taurus ring finger protein 2 (RNF2), mRNA. [Source:RefSeq mRNA;Acc:NM_001101203]		protein_coding	2042
ENSBTAG00000001163	GO:0000122	0.0204257	0.995001	5	408	negative regulation of transcription by RNA polymerase II	BP	0.0204257	3.21569	H2AFY2	Bos taurus H2A histone family member Y2 (H2AFY2), mRNA. [Source:RefSeq mRNA;Acc:NM_001076086]		protein_coding	1937
ENSBTAG00000005564	GO:0000122	0.0204257	0.995001	5	408	negative regulation of transcription by RNA polymerase II	BP	0.0204257	3.21569	PIAS1	protein inhibitor of activated STAT 1 [Source:VGNC Symbol;Acc:VGNC:32856]		protein_coding	3163
ENSBTAG00000012178	GO:0000122	0.0204257	0.995001	5	408	negative regulation of transcription by RNA polymerase II	BP	0.0204257	3.21569	NR1D1	Bos taurus nuclear receptor subfamily 1 group D member 1 (NR1D1), mRNA. [Source:RefSeq mRNA;Acc:NM_001078100]		protein_coding	3091
ENSBTAG00000021427	GO:0000122	0.0204257	0.995001	5	408	negative regulation of transcription by RNA polymerase II	BP	0.0204257	3.21569	HOXB3	homeobox B3 [Source:VGNC Symbol;Acc:VGNC:29919]		protein_coding	3194
