## supplementary table 6 for "Rewiring of gene expression in circulating white blood cells is associated with pregnancy outcome in heifers (Bos taurus)"

### Sheet: 2020_01_29_mRNA_miNRA_sig_corre
Supplementary table 6. Pairs of protein coding genes and miRNAs that have significant correlated expression levels.
Protein-coding gene ID	miRNA ID	Correlation	pvalue	Protein-coding gene Idsymbol	miRNA symbol
ENSBTAG00000004457	ENSBTAG00000029760	-0.856829	1.12105e-05	ORAI1	bta-mir-320a
ENSBTAG00000008309	ENSBTAG00000029760	-0.85529	1.20897e-05	ATP13A2	bta-mir-320a
ENSBTAG00000011064	ENSBTAG00000029760	-0.851954	1.41983e-05	ADCK5	bta-mir-320a
ENSBTAG00000012172	ENSBTAG00000029760	-0.855354	1.20518e-05	MIDN	bta-mir-320a
ENSBTAG00000051917	ENSBTAG00000029760	-0.851446	1.45447e-05	ZNF579	bta-mir-320a
ENSBTAG00000004457	ENSBTAG00000029761	-0.874996	4.2811e-06	ORAI1	bta-mir-320a
ENSBTAG00000007498	ENSBTAG00000029761	-0.856251	1.15342e-05	ZGPAT	bta-mir-320a
ENSBTAG00000008309	ENSBTAG00000029761	-0.852536	1.38094e-05	ATP13A2	bta-mir-320a
ENSBTAG00000011064	ENSBTAG00000029761	-0.855884	1.17434e-05	ADCK5	bta-mir-320a
ENSBTAG00000020780	ENSBTAG00000029761	-0.8504	1.52817e-05	SBNO2	bta-mir-320a
ENSBTAG00000033333	ENSBTAG00000029761	-0.850783	1.50084e-05	CDK10	bta-mir-320a
ENSBTAG00000051917	ENSBTAG00000029761	-0.861565	8.83694e-06	ZNF579	bta-mir-320a
ENSBTAG00000014080	ENSBTAG00000029763	0.859941	9.59736e-06	METTL14	MIR375
ENSBTAG00000020122	ENSBTAG00000029763	0.851559	1.44675e-05	USP16	MIR375
ENSBTAG00000021647	ENSBTAG00000029763	-0.883152	2.64523e-06	FCAR	MIR375
ENSBTAG00000033801	ENSBTAG00000029763	0.855163	1.21649e-05	VRK2	MIR375
ENSBTAG00000035175	ENSBTAG00000029763	0.881273	2.96471e-06	DONSON	MIR375
ENSBTAG00000033801	ENSBTAG00000029822	0.85312	1.3428e-05	VRK2	MIR423
ENSBTAG00000001992	ENSBTAG00000029841	0.862939	8.23407e-06	CYP51A1	bta-mir-181a
ENSBTAG00000009519	ENSBTAG00000029862	0.862891	8.25478e-06	TRIM23	bta-mir-204
ENSBTAG00000020266	ENSBTAG00000029862	0.850744	1.50363e-05	SLC19A2	bta-mir-204
ENSBTAG00000013475	ENSBTAG00000029870	0.855048	1.22331e-05	TRAF3	bta-mir-98
ENSBTAG00000033801	ENSBTAG00000029891	0.860004	9.56676e-06	VRK2	bta-mir-130b
ENSBTAG00000001562	ENSBTAG00000029896	-0.850084	1.5511e-05	NFE2	bta-mir-181b
ENSBTAG00000001992	ENSBTAG00000029896	0.870372	5.5435e-06	CYP51A1	bta-mir-181b
ENSBTAG00000008851	ENSBTAG00000029896	-0.852296	1.39687e-05	ENSBTAG00000008851	bta-mir-181b
ENSBTAG00000012172	ENSBTAG00000029896	-0.886275	2.17925e-06	MIDN	bta-mir-181b
ENSBTAG00000013334	ENSBTAG00000029896	-0.861646	8.80043e-06	CSF3R	bta-mir-181b
ENSBTAG00000014691	ENSBTAG00000029896	0.871142	5.31385e-06	ARFGEF1	bta-mir-181b
ENSBTAG00000017401	ENSBTAG00000029896	0.855689	1.1856e-05	TBK1	bta-mir-181b
ENSBTAG00000018348	ENSBTAG00000029896	0.867402	6.51151e-06	CBLL1	bta-mir-181b
ENSBTAG00000013475	ENSBTAG00000029897	0.853507	1.31804e-05	TRAF3	MIR21
ENSBTAG00000005018	ENSBTAG00000029969	-0.89164	1.54137e-06	NFAM1	bta-mir-181d
ENSBTAG00000007498	ENSBTAG00000029969	-0.915215	2.62618e-07	ZGPAT	bta-mir-181d
ENSBTAG00000007884	ENSBTAG00000029969	-0.862026	8.63066e-06	SREBF1	bta-mir-181d
ENSBTAG00000008309	ENSBTAG00000029969	-0.856769	1.12435e-05	ATP13A2	bta-mir-181d
ENSBTAG00000009201	ENSBTAG00000029969	-0.856302	1.15052e-05	ENSBTAG00000009201	bta-mir-181d
ENSBTAG00000010447	ENSBTAG00000029969	-0.851681	1.43836e-05	LSP1	bta-mir-181d
ENSBTAG00000013038	ENSBTAG00000029969	-0.8577	1.07371e-05	UBE2L3	bta-mir-181d
ENSBTAG00000033333	ENSBTAG00000029969	-0.850692	1.5073e-05	CDK10	bta-mir-181d
ENSBTAG00000047035	ENSBTAG00000029969	-0.855765	1.18119e-05	TBC1D17	bta-mir-181d
ENSBTAG00000001992	ENSBTAG00000029993	0.861864	8.70281e-06	CYP51A1	bta-mir-181b
ENSBTAG00000005018	ENSBTAG00000029993	-0.851368	1.45988e-05	NFAM1	bta-mir-181b
ENSBTAG00000012172	ENSBTAG00000029993	-0.880359	3.13152e-06	MIDN	bta-mir-181b
ENSBTAG00000013334	ENSBTAG00000029993	-0.85748	1.08552e-05	CSF3R	bta-mir-181b
ENSBTAG00000014691	ENSBTAG00000029993	0.850865	1.49507e-05	ARFGEF1	bta-mir-181b
ENSBTAG00000017803	ENSBTAG00000029998	0.870309	5.56277e-06	RAB14	bta-mir-200a
ENSBTAG00000009415	ENSBTAG00000030102	0.859597	9.76517e-06	NUFIP1	bta-mir-760
ENSBTAG00000000087	ENSBTAG00000030109	0.872805	4.84475e-06	HSD17B12	bta-mir-744
ENSBTAG00000000962	ENSBTAG00000030109	0.886657	2.12734e-06	STAP1	bta-mir-744
ENSBTAG00000001188	ENSBTAG00000030109	-0.873905	4.55436e-06	ROM1	bta-mir-744
ENSBTAG00000001794	ENSBTAG00000030109	-0.862856	8.2695e-06	RPL36	bta-mir-744
ENSBTAG00000002487	ENSBTAG00000030109	0.870466	5.51511e-06	UBE3A	bta-mir-744
ENSBTAG00000002750	ENSBTAG00000030109	0.85261	1.37605e-05	KRIT1	bta-mir-744
ENSBTAG00000003545	ENSBTAG00000030109	0.858647	1.02422e-05	TAF1D	bta-mir-744
ENSBTAG00000004999	ENSBTAG00000030109	0.853577	1.31366e-05	KIAA1551	bta-mir-744
ENSBTAG00000005249	ENSBTAG00000030109	0.863233	8.10989e-06	RNF14	bta-mir-744
ENSBTAG00000005761	ENSBTAG00000030109	-0.85102	1.48411e-05	DEDD2	bta-mir-744
ENSBTAG00000005869	ENSBTAG00000030109	0.8603	9.42462e-06	SENP6	bta-mir-744
ENSBTAG00000006448	ENSBTAG00000030109	0.872388	4.95882e-06	ERI2	bta-mir-744
ENSBTAG00000007498	ENSBTAG00000030109	-0.884025	2.5072e-06	ZGPAT	bta-mir-744
ENSBTAG00000007570	ENSBTAG00000030109	0.867884	6.34519e-06	NDUFAF6	bta-mir-744
ENSBTAG00000007870	ENSBTAG00000030109	0.868152	6.25443e-06	FKBP14	bta-mir-744
ENSBTAG00000008632	ENSBTAG00000030109	-0.870294	5.56741e-06	ENSBTAG00000008632	bta-mir-744
ENSBTAG00000009415	ENSBTAG00000030109	0.878936	3.40728e-06	NUFIP1	bta-mir-744
ENSBTAG00000010132	ENSBTAG00000030109	0.866558	6.81132e-06	NAE1	bta-mir-744
ENSBTAG00000012172	ENSBTAG00000030109	-0.855969	1.16949e-05	MIDN	bta-mir-744
ENSBTAG00000012566	ENSBTAG00000030109	0.853952	1.29008e-05	MAP10	bta-mir-744
ENSBTAG00000013334	ENSBTAG00000030109	-0.850186	1.54363e-05	CSF3R	bta-mir-744
ENSBTAG00000014762	ENSBTAG00000030109	-0.880118	3.17686e-06	ISG20	bta-mir-744
ENSBTAG00000015051	ENSBTAG00000030109	-0.850105	1.54955e-05	POLRMT	bta-mir-744
ENSBTAG00000015053	ENSBTAG00000030109	0.851857	1.4264e-05	CFL2	bta-mir-744
ENSBTAG00000015815	ENSBTAG00000030109	-0.869164	5.92145e-06	CFP	bta-mir-744
ENSBTAG00000016217	ENSBTAG00000030109	0.886122	2.20025e-06	RBM43	bta-mir-744
ENSBTAG00000017268	ENSBTAG00000030109	-0.851838	1.42765e-05	PROCA1	bta-mir-744
ENSBTAG00000017401	ENSBTAG00000030109	0.901878	7.54995e-07	TBK1	bta-mir-744
ENSBTAG00000019843	ENSBTAG00000030109	0.866864	6.70118e-06	HAUS6	bta-mir-744
ENSBTAG00000019915	ENSBTAG00000030109	-0.852185	1.40428e-05	GSN	bta-mir-744
ENSBTAG00000020122	ENSBTAG00000030109	0.875903	4.06474e-06	USP16	bta-mir-744
ENSBTAG00000020626	ENSBTAG00000030109	0.877238	3.76299e-06	ERCC6L2	bta-mir-744
ENSBTAG00000021135	ENSBTAG00000030109	0.856847	1.12001e-05	RMI1	bta-mir-744
ENSBTAG00000021709	ENSBTAG00000030109	-0.856208	1.15585e-05	SPI1	bta-mir-744
ENSBTAG00000021785	ENSBTAG00000030109	-0.851253	1.4679e-05	TMEM219	bta-mir-744
ENSBTAG00000024493	ENSBTAG00000030109	-0.860897	9.14302e-06	DHRS3	bta-mir-744
ENSBTAG00000024787	ENSBTAG00000030109	0.86257	8.39278e-06	HAUS3	bta-mir-744
ENSBTAG00000030523	ENSBTAG00000030109	0.856366	1.14688e-05	ZPBP2	bta-mir-744
ENSBTAG00000030650	ENSBTAG00000030109	-0.851323	1.46301e-05	TST	bta-mir-744
ENSBTAG00000034700	ENSBTAG00000030109	0.852008	1.41613e-05	NAF1	bta-mir-744
ENSBTAG00000044190	ENSBTAG00000030109	0.859785	9.67306e-06	TMEM67	bta-mir-744
ENSBTAG00000046862	ENSBTAG00000030109	-0.869164	5.9214e-06	MARCKSL1	bta-mir-744
ENSBTAG00000050712	ENSBTAG00000030109	-0.85595	1.17054e-05	EHD1	bta-mir-744
ENSBTAG00000052090	ENSBTAG00000030109	-0.856183	1.15726e-05	ENSBTAG00000052090	bta-mir-744
ENSBTAG00000053578	ENSBTAG00000030109	-0.862323	8.49997e-06	CCL16	bta-mir-744
ENSBTAG00000003747	ENSBTAG00000030118	0.868401	6.17112e-06	PTGR2	bta-mir-182
ENSBTAG00000051779	ENSBTAG00000030118	0.851017	1.48438e-05	PFDN1	bta-mir-182
ENSBTAG00000017803	ENSBTAG00000030122	0.877211	3.76904e-06	RAB14	bta-mir-130a
ENSBTAG00000033801	ENSBTAG00000030122	0.85554	1.19427e-05	VRK2	bta-mir-130a
ENSBTAG00000048374	ENSBTAG00000036423	0.89668	1.0948e-06	ENSBTAG00000048374	bta-mir-146b
ENSBTAG00000009048	ENSBTAG00000037337	-0.882647	2.72811e-06	EFHD2	bta-mir-877
ENSBTAG00000001562	ENSBTAG00000040245	-0.855305	1.20806e-05	NFE2	bta-mir-1224
ENSBTAG00000005408	ENSBTAG00000040245	0.856323	1.14932e-05	CLK1	bta-mir-1224
ENSBTAG00000006581	ENSBTAG00000040245	0.860051	9.54429e-06	CCDC82	bta-mir-1224
ENSBTAG00000007213	ENSBTAG00000040245	-0.86306	8.18279e-06	ENSBTAG00000007213	bta-mir-1224
ENSBTAG00000009632	ENSBTAG00000040245	0.871228	5.28871e-06	LARP7	bta-mir-1224
ENSBTAG00000012172	ENSBTAG00000040245	-0.886187	2.19138e-06	MIDN	bta-mir-1224
ENSBTAG00000013334	ENSBTAG00000040245	-0.86031	9.41997e-06	CSF3R	bta-mir-1224
ENSBTAG00000015969	ENSBTAG00000040245	-0.85538	1.20363e-05	STK40	bta-mir-1224
ENSBTAG00000027789	ENSBTAG00000040245	0.869185	5.91457e-06	PPIG	bta-mir-1224
ENSBTAG00000037465	ENSBTAG00000040245	0.880098	3.18064e-06	TRIM34	bta-mir-1224
ENSBTAG00000009519	ENSBTAG00000044675	0.873756	4.59274e-06	TRIM23	bta-mir-2474
ENSBTAG00000019341	ENSBTAG00000044675	0.853492	1.319e-05	NSRP1	bta-mir-2474
ENSBTAG00000020266	ENSBTAG00000044675	0.855479	1.19784e-05	SLC19A2	bta-mir-2474
ENSBTAG00000053178	ENSBTAG00000044675	0.880738	3.06134e-06	ENSBTAG00000053178	bta-mir-2474
ENSBTAG00000049308	ENSBTAG00000044959	-0.864815	7.4682e-06	GAS2L3	ENSBTAG00000044959
ENSBTAG00000004024	ENSBTAG00000045112	0.861003	9.09421e-06	UBE2Q2	bta-mir-2398
ENSBTAG00000019639	ENSBTAG00000045112	0.85425	1.27159e-05	SNX16	bta-mir-2398
ENSBTAG00000002148	ENSBTAG00000045218	-0.852254	1.39967e-05	RAB3D	bta-mir-2431
ENSBTAG00000004852	ENSBTAG00000045218	-0.858504	1.03157e-05	PLEKHO1	bta-mir-2431
ENSBTAG00000005018	ENSBTAG00000045218	-0.88559	2.27498e-06	NFAM1	bta-mir-2431
ENSBTAG00000007498	ENSBTAG00000045218	-0.888412	1.90238e-06	ZGPAT	bta-mir-2431
ENSBTAG00000009415	ENSBTAG00000045218	0.851211	1.47079e-05	NUFIP1	bta-mir-2431
ENSBTAG00000010057	ENSBTAG00000045218	-0.850142	1.5469e-05	GZMB	bta-mir-2431
ENSBTAG00000010114	ENSBTAG00000045218	0.85443	1.26055e-05	ARMCX5	bta-mir-2431
ENSBTAG00000014156	ENSBTAG00000045218	0.872693	4.87521e-06	AMN1	bta-mir-2431
ENSBTAG00000019017	ENSBTAG00000045218	-0.859774	9.67845e-06	ENSBTAG00000019017	bta-mir-2431
ENSBTAG00000021694	ENSBTAG00000045218	0.850923	1.49097e-05	SPAST	bta-mir-2431
ENSBTAG00000045880	ENSBTAG00000045218	-0.860198	9.47335e-06	ENSBTAG00000045880	bta-mir-2431
ENSBTAG00000049346	ENSBTAG00000045218	-0.857232	1.09891e-05	ENSBTAG00000049346	bta-mir-2431
ENSBTAG00000030175	ENSBTAG00000047640	-0.870573	5.48268e-06	FBF1	bta-mir-3956
ENSBTAG00000009519	ENSBTAG00000048076	0.853527	1.31679e-05	TRIM23	bta-mir-3432a
ENSBTAG00000005344	ENSBTAG00000048656	0.853701	1.30577e-05	GNPNAT1	bta-mir-2285t
ENSBTAG00000016357	ENSBTAG00000048656	-0.856154	1.15892e-05	VNN2	bta-mir-2285t
ENSBTAG00000016147	ENSBTAG00000049050	0.855405	1.20216e-05	CETN4	bta-mir-11978
ENSBTAG00000017174	ENSBTAG00000051839	0.88887	1.84717e-06	SCN11A	bta-mir-2284y
ENSBTAG00000008825	ENSBTAG00000052531	0.855742	1.18252e-05	POLR3F	bta-mir-7865
ENSBTAG00000006533	ENSBTAG00000054257	-0.85499	1.22673e-05	NSFL1C	bta-mir-2887
ENSBTAG00000006533	ENSBTAG00000054661	-0.852284	1.39766e-05	NSFL1C	bta-mir-2887
ENSBTAG00000001074	ENSBTAG00000054863	-0.913733	2.97754e-07	SAYSD1	bta-mir-2285z
ENSBTAG00000002614	ENSBTAG00000054863	0.854135	1.27873e-05	RUFY2	bta-mir-2285z
ENSBTAG00000009686	ENSBTAG00000054863	-0.855513	1.19587e-05	FBXO15	bta-mir-2285z
ENSBTAG00000015155	ENSBTAG00000054863	0.861831	8.71739e-06	HACD3	bta-mir-2285z
