## supplementary table 7 for "Rewiring of gene expression in circulating white blood cells is associated with pregnancy outcome in heifers (Bos taurus)"

### Sheet: 2020_01_29_GO_BP_Cats_mRNA_miRN
Supplementary table 7. Biological processes enriched for the protein-coding genes expressed in PWBC significantly coexpressed with circulating miRNAs.
ensembl_gene_id	category	over_represented_pvalue	under_represented_pvalue	numDEInCat	numInCat	term	ontology	BY_FDR	fold_enrichment	external_gene_name	description	hgnc_symbol	gene_biotype	transcript_length
ENSBTAG00000005408	GO:0018107	0.00042851	1	4	42	peptidyl-threonine phosphorylation	BP	0.00471361	9.43037	CLK1	CDC like kinase 1 [Source:VGNC Symbol;Acc:VGNC:27448]		protein_coding	1908
ENSBTAG00000017401	GO:0018107	0.00042851	1	4	42	peptidyl-threonine phosphorylation	BP	0.00471361	9.43037	TBK1	Bos taurus TANK binding kinase 1 (TBK1), mRNA. [Source:RefSeq mRNA;Acc:NM_001192755]		protein_coding	3045
ENSBTAG00000033333	GO:0018107	0.00042851	1	4	42	peptidyl-threonine phosphorylation	BP	0.00471361	9.43037	CDK10	cyclin dependent kinase 10 [Source:VGNC Symbol;Acc:VGNC:27116]		protein_coding	2086
ENSBTAG00000033801	GO:0018107	0.00042851	1	4	42	peptidyl-threonine phosphorylation	BP	0.00471361	9.43037	VRK2	vaccinia related kinase 2 [Source:VGNC Symbol;Acc:VGNC:36835]		protein_coding	1823
ENSBTAG00000019915	GO:0060271	0.0164262	0.997286	4	106	cilium assembly	BP	0.0717517	3.73656	GSN	Bos taurus gelsolin (GSN), transcript variant 1, mRNA. [Source:RefSeq mRNA;Acc:NM_001113284]		protein_coding	2798
ENSBTAG00000030175	GO:0060271	0.0164262	0.997286	4	106	cilium assembly	BP	0.0717517	3.73656	FBF1	Bos taurus Fas (TNFRSF6) binding factor 1 (FBF1), mRNA. [Source:RefSeq mRNA;Acc:NM_001075642]		protein_coding	4656
ENSBTAG00000044190	GO:0060271	0.0164262	0.997286	4	106	cilium assembly	BP	0.0717517	3.73656	TMEM67	Bos taurus transmembrane protein 67 (TMEM67), mRNA. [Source:RefSeq mRNA;Acc:NM_001205299]		protein_coding	4089
ENSBTAG00000050712	GO:0060271	0.0164262	0.997286	4	106	cilium assembly	BP	0.0717517	3.73656	EHD1	EH domain containing 1 [Source:NCBI gene;Acc:511908]		protein_coding	4854
ENSBTAG00000001188	GO:0010468	0.0195686	0.995572	4	113	regulation of gene expression	BP	0.0717517	3.50509	ROM1	retinal outer segment membrane protein 1 [Source:VGNC Symbol;Acc:VGNC:34084]		protein_coding	2057
ENSBTAG00000015969	GO:0010468	0.0195686	0.995572	4	113	regulation of gene expression	BP	0.0717517	3.50509	STK40	Bos taurus serine/threonine kinase 40 (STK40), mRNA. [Source:RefSeq mRNA;Acc:NM_001075727]		protein_coding	3584
ENSBTAG00000017401	GO:0010468	0.0195686	0.995572	4	113	regulation of gene expression	BP	0.0717517	3.50509	TBK1	Bos taurus TANK binding kinase 1 (TBK1), mRNA. [Source:RefSeq mRNA;Acc:NM_001192755]		protein_coding	3045
ENSBTAG00000020122	GO:0010468	0.0195686	0.995572	4	113	regulation of gene expression	BP	0.0717517	3.50509	USP16	Bos taurus ubiquitin specific peptidase 16 (USP16), mRNA. [Source:RefSeq mRNA;Acc:NM_001076867]		protein_coding	2873
