## supplementary table 9 for "Rewiring of gene expression in circulating white blood cells is associated with pregnancy outcome in heifers (Bos taurus)"

### Sheet: 2019_12_23_GO_BP_Cats_mRNA_miRN
Supplementary table 9. Biological processes enriched on the genes that formed negative correlation between miRNAs and mRNAs in non pregnant relative to pregnant hefers
ensembl_gene_id	category	over_represented_pvalue	under_represented_pvalue	numDEInCat	numInCat	term	ontology	BY_FDR	fold_enrichment	external_gene_name	description	hgnc_symbol	gene_biotype	transcript_length
ENSBTAG00000000563	GO:0016064	0.000571347	1	5	8	immunoglobulin mediated immune response	BP	0.0420892	5.37705	MYD88	Bos taurus MYD88, innate immune signal transduction adaptor (MYD88), mRNA. [Source:RefSeq mRNA;Acc:NM_001014382]		protein_coding	2786
ENSBTAG00000015228	GO:0016064	0.000571347	1	5	8	immunoglobulin mediated immune response	BP	0.0420892	5.37705	CD74	Bos taurus CD74 molecule (CD74), mRNA. [Source:RefSeq mRNA;Acc:NM_001034735]		protein_coding	1373
ENSBTAG00000024503	GO:0016064	0.000571347	1	5	8	immunoglobulin mediated immune response	BP	0.0420892	5.37705	FCER1G	Bos taurus Fc fragment of IgE receptor Ig (FCER1G), mRNA. [Source:RefSeq mRNA;Acc:NM_174537]		protein_coding	619
ENSBTAG00000032122	GO:0016064	0.000571347	1	5	8	immunoglobulin mediated immune response	BP	0.0420892	5.37705	CD19	Bos taurus CD19 molecule (CD19), mRNA. [Source:RefSeq mRNA;Acc:NM_001245998]		protein_coding	2134
ENSBTAG00000047680	GO:0016064	0.000571347	1	5	8	immunoglobulin mediated immune response	BP	0.0420892	5.37705	IRF7	Bos taurus interferon regulatory factor 7 (IRF7), mRNA. [Source:RefSeq mRNA;Acc:NM_001105040]		protein_coding	1920
ENSBTAG00000000396	GO:0043433	0.00042851	0.999857	11	34	negative regulation of DNA-binding transcription factor activity	BP	0.0420892	2.78341	PIM1	Bos taurus Pim-1 proto-oncogene, serine/threonine kinase (PIM1), mRNA. [Source:RefSeq mRNA;Acc:NM_174144]		protein_coding	2758
ENSBTAG00000005933	GO:0043433	0.00042851	0.999857	11	34	negative regulation of DNA-binding transcription factor activity	BP	0.0420892	2.78341	CTNNBIP1	Bos taurus catenin beta interacting protein 1 (CTNNBIP1), mRNA. [Source:RefSeq mRNA;Acc:NM_001037142]		protein_coding	1135
ENSBTAG00000011149	GO:0043433	0.00042851	0.999857	11	34	negative regulation of DNA-binding transcription factor activity	BP	0.0420892	2.78341	SIGIRR	Bos taurus single Ig and TIR domain containing (SIGIRR), mRNA. [Source:RefSeq mRNA;Acc:NM_001082443]		protein_coding	1742
ENSBTAG00000013123	GO:0043433	0.00042851	0.999857	11	34	negative regulation of DNA-binding transcription factor activity	BP	0.0420892	2.78341	PHB2	Bos taurus prohibitin 2 (PHB2), mRNA. [Source:RefSeq mRNA;Acc:NM_001046198]		protein_coding	1275
ENSBTAG00000013275	GO:0043433	0.00042851	0.999857	11	34	negative regulation of DNA-binding transcription factor activity	BP	0.0420892	2.78341	MAD2L2	Bos taurus mitotic arrest deficient 2 like 2 (MAD2L2), mRNA. [Source:RefSeq mRNA;Acc:NM_001045946]		protein_coding	1579
ENSBTAG00000018421	GO:0043433	0.00042851	0.999857	11	34	negative regulation of DNA-binding transcription factor activity	BP	0.0420892	2.78341	WWP2	Bos taurus WW domain containing E3 ubiquitin protein ligase 2 (WWP2), mRNA. [Source:RefSeq mRNA;Acc:NM_001083414]		protein_coding	5038
ENSBTAG00000023179	GO:0043433	0.00042851	0.999857	11	34	negative regulation of DNA-binding transcription factor activity	BP	0.0420892	2.78341	TRIB1	Bos taurus tribbles pseudokinase 1 (TRIB1), mRNA. [Source:RefSeq mRNA;Acc:NM_001101105]		protein_coding	3486
ENSBTAG00000030425	GO:0043433	0.00042851	0.999857	11	34	negative regulation of DNA-binding transcription factor activity	BP	0.0420892	2.78341	ID3	Bos taurus inhibitor of DNA binding 3, HLH protein (ID3), mRNA. [Source:RefSeq mRNA;Acc:NM_001014950]		protein_coding	928
ENSBTAG00000031544	GO:0043433	0.00042851	0.999857	11	34	negative regulation of DNA-binding transcription factor activity	BP	0.0420892	2.78341	DDIT3	DNA damage inducible transcript 3 [Source:VGNC Symbol;Acc:VGNC:27947]		protein_coding	1189
ENSBTAG00000046671	GO:0043433	0.00042851	0.999857	11	34	negative regulation of DNA-binding transcription factor activity	BP	0.0420892	2.78341	WFS1	wolframin ER transmembrane glycoprotein [Source:VGNC Symbol;Acc:VGNC:36936]		protein_coding	3920
ENSBTAG00000053296	GO:0043433	0.00042851	0.999857	11	34	negative regulation of DNA-binding transcription factor activity	BP	0.0420892	2.78341	EGLN1	Bos taurus egl-9 family hypoxia inducible factor 1 (EGLN1), mRNA. [Source:RefSeq mRNA;Acc:NM_001206046]		protein_coding	3874
ENSBTAG00000000622	GO:0006412	0.000571347	0.999714	74	301	translation	BP	0.0420892	2.11509	RPS17	ribosomal protein S17 [Source:VGNC Symbol;Acc:VGNC:49958]		protein_coding	678
ENSBTAG00000000797	GO:0006412	0.000571347	0.999714	74	301	translation	BP	0.0420892	2.11509	MRPL9	Bos taurus mitochondrial ribosomal protein L9 (MRPL9), mRNA. [Source:RefSeq mRNA;Acc:NM_001035029]		protein_coding	1203
ENSBTAG00000001419	GO:0006412	0.000571347	0.999714	74	301	translation	BP	0.0420892	2.11509	MRPL4	mitochondrial ribosomal protein L4 [Source:VGNC Symbol;Acc:VGNC:31635]		protein_coding	4062
ENSBTAG00000001648	GO:0006412	0.000571347	0.999714	74	301	translation	BP	0.0420892	2.11509	RPL21	Bos taurus ribosomal protein L21 (RPL21), mRNA. [Source:RefSeq mRNA;Acc:NM_001191412]		protein_coding	1802
ENSBTAG00000001780	GO:0006412	0.000571347	0.999714	74	301	translation	BP	0.0420892	2.11509	SARS2	Bos taurus seryl-tRNA synthetase 2, mitochondrial (SARS2), mRNA. [Source:RefSeq mRNA;Acc:NM_174457]		protein_coding	1907
ENSBTAG00000001782	GO:0006412	0.000571347	0.999714	74	301	translation	BP	0.0420892	2.11509	MRPS12	mitochondrial ribosomal protein S12 [Source:VGNC Symbol;Acc:VGNC:31656]		protein_coding	751
ENSBTAG00000001794	GO:0006412	0.000571347	0.999714	74	301	translation	BP	0.0420892	2.11509	RPL36	ribosomal protein L36 [Source:NCBI gene;Acc:768327]		protein_coding	551
ENSBTAG00000001988	GO:0006412	0.000571347	0.999714	74	301	translation	BP	0.0420892	2.11509	EIF3D	Bos taurus eukaryotic translation initiation factor 3 subunit D (EIF3D), mRNA. [Source:RefSeq mRNA;Acc:NM_001034484]		protein_coding	1881
ENSBTAG00000002468	GO:0006412	0.000571347	0.999714	74	301	translation	BP	0.0420892	2.11509	RPS28	Bos taurus ribosomal protein S28 (RPS28), mRNA. [Source:RefSeq mRNA;Acc:NM_001025316]		protein_coding	332
ENSBTAG00000002550	GO:0006412	0.000571347	0.999714	74	301	translation	BP	0.0420892	2.11509				protein_coding	405
ENSBTAG00000003229	GO:0006412	0.000571347	0.999714	74	301	translation	BP	0.0420892	2.11509	RPL23	ribosomal protein L23 [Source:VGNC Symbol;Acc:VGNC:55867]		protein_coding	592
ENSBTAG00000003937	GO:0006412	0.000571347	0.999714	74	301	translation	BP	0.0420892	2.11509		40S ribosomal protein S13-like [Source:NCBI gene;Acc:504858]		protein_coding	525
ENSBTAG00000004258	GO:0006412	0.000571347	0.999714	74	301	translation	BP	0.0420892	2.11509	EEF2	Bos taurus eukaryotic translation elongation factor 2 (EEF2), mRNA. [Source:RefSeq mRNA;Acc:NM_001075121]		protein_coding	3182
ENSBTAG00000004348	GO:0006412	0.000571347	0.999714	74	301	translation	BP	0.0420892	2.11509	MRPL21	mitochondrial ribosomal protein L21 [Source:VGNC Symbol;Acc:VGNC:31625]		protein_coding	1991
ENSBTAG00000005296	GO:0006412	0.000571347	0.999714	74	301	translation	BP	0.0420892	2.11509	RPL13A	ribosomal protein L13a [Source:VGNC Symbol;Acc:VGNC:53040]		protein_coding	845
ENSBTAG00000005338	GO:0006412	0.000571347	0.999714	74	301	translation	BP	0.0420892	2.11509	EIF3M	Bos taurus eukaryotic translation initiation factor 3 subunit M (EIF3M), mRNA. [Source:RefSeq mRNA;Acc:NM_001035312]		protein_coding	1346
ENSBTAG00000005349	GO:0006412	0.000571347	0.999714	74	301	translation	BP	0.0420892	2.11509	RPL27A	60S ribosomal protein L27a [Source:UniProtKB/Swiss-Prot;Acc:Q56K03]		protein_coding	2428
ENSBTAG00000005495	GO:0006412	0.000571347	0.999714	74	301	translation	BP	0.0420892	2.11509				protein_coding	1036
ENSBTAG00000006383	GO:0006412	0.000571347	0.999714	74	301	translation	BP	0.0420892	2.11509				protein_coding	795
ENSBTAG00000006767	GO:0006412	0.000571347	0.999714	74	301	translation	BP	0.0420892	2.11509	MRPL13	mitochondrial ribosomal protein L13 [Source:VGNC Symbol;Acc:VGNC:31617]		protein_coding	1125
ENSBTAG00000007934	GO:0006412	0.000571347	0.999714	74	301	translation	BP	0.0420892	2.11509	MRPS17	Bos taurus mitochondrial ribosomal protein S17 (MRPS17), mRNA. [Source:RefSeq mRNA;Acc:NM_001024500]		protein_coding	1268
ENSBTAG00000009908	GO:0006412	0.000571347	0.999714	74	301	translation	BP	0.0420892	2.11509	RPS3A	Bos taurus ribosomal protein S3A (RPS3A), mRNA. [Source:RefSeq mRNA;Acc:NM_001034038]		protein_coding	866
ENSBTAG00000010715	GO:0006412	0.000571347	0.999714	74	301	translation	BP	0.0420892	2.11509	MRPL37	Bos taurus mitochondrial ribosomal protein L37 (MRPL37), mRNA. [Source:RefSeq mRNA;Acc:NM_001083400]		protein_coding	1522
ENSBTAG00000011212	GO:0006412	0.000571347	0.999714	74	301	translation	BP	0.0420892	2.11509	EIF3K	Bos taurus eukaryotic translation initiation factor 3 subunit K (EIF3K), mRNA. [Source:RefSeq mRNA;Acc:NM_001034489]		protein_coding	770
ENSBTAG00000011704	GO:0006412	0.000571347	0.999714	74	301	translation	BP	0.0420892	2.11509				protein_coding	430
ENSBTAG00000012044	GO:0006412	0.000571347	0.999714	74	301	translation	BP	0.0420892	2.11509	RPL13	Bos taurus ribosomal protein L13 (RPL13), mRNA. [Source:RefSeq mRNA;Acc:NM_001015543]		protein_coding	927
ENSBTAG00000012276	GO:0006412	0.000571347	0.999714	74	301	translation	BP	0.0420892	2.11509				protein_coding	1030
ENSBTAG00000012366	GO:0006412	0.000571347	0.999714	74	301	translation	BP	0.0420892	2.11509	MRPS23	mitochondrial ribosomal protein S23 [Source:VGNC Symbol;Acc:VGNC:31663]		protein_coding	1421
ENSBTAG00000012820	GO:0006412	0.000571347	0.999714	74	301	translation	BP	0.0420892	2.11509	STX3	Bos taurus syntaxin 3 (STX3), mRNA. [Source:RefSeq mRNA;Acc:NM_001101971]		protein_coding	2971
ENSBTAG00000013264	GO:0006412	0.000571347	0.999714	74	301	translation	BP	0.0420892	2.11509	RPS24	Bos taurus ribosomal protein S24 (RPS24), mRNA. [Source:RefSeq mRNA;Acc:NM_001025339]		protein_coding	942
ENSBTAG00000014032	GO:0006412	0.000571347	0.999714	74	301	translation	BP	0.0420892	2.11509	EIF3H	Bos taurus eukaryotic translation initiation factor 3 subunit H (EIF3H), mRNA. [Source:RefSeq mRNA;Acc:NM_001025322]		protein_coding	1214
ENSBTAG00000014208	GO:0006412	0.000571347	0.999714	74	301	translation	BP	0.0420892	2.11509	RPL35A	ribosomal protein L35a [Source:VGNC Symbol;Acc:VGNC:53601]		protein_coding	452
ENSBTAG00000014226	GO:0006412	0.000571347	0.999714	74	301	translation	BP	0.0420892	2.11509	RPL34	ribosomal protein L34 [Source:VGNC Symbol;Acc:VGNC:34116]		protein_coding	1398
ENSBTAG00000014822	GO:0006412	0.000571347	0.999714	74	301	translation	BP	0.0420892	2.11509	MRPL52	mitochondrial ribosomal protein L52 [Source:VGNC Symbol;Acc:VGNC:31647]		protein_coding	980
ENSBTAG00000015285	GO:0006412	0.000571347	0.999714	74	301	translation	BP	0.0420892	2.11509	RPS8	ribosomal protein S8 [Source:VGNC Symbol;Acc:VGNC:34151]		protein_coding	1272
ENSBTAG00000015989	GO:0006412	0.000571347	0.999714	74	301	translation	BP	0.0420892	2.11509	RPS5	Bos taurus ribosomal protein S5 (RPS5), mRNA. [Source:RefSeq mRNA;Acc:NM_001015531]		protein_coding	729
ENSBTAG00000018800	GO:0006412	0.000571347	0.999714	74	301	translation	BP	0.0420892	2.11509	RPS4X	ribosomal protein S4 X-linked [Source:NCBI gene;Acc:614241]		protein_coding	1300
ENSBTAG00000019216	GO:0006412	0.000571347	0.999714	74	301	translation	BP	0.0420892	2.11509	TUFM	Bos taurus Tu translation elongation factor, mitochondrial (TUFM), mRNA. [Source:RefSeq mRNA;Acc:NM_174207]		protein_coding	1619
ENSBTAG00000019253	GO:0006412	0.000571347	0.999714	74	301	translation	BP	0.0420892	2.11509	RPL36AL	Bos taurus ribosomal protein L36a-like (RPL36A), mRNA. [Source:RefSeq mRNA;Acc:NM_001034316]		protein_coding	474
ENSBTAG00000019831	GO:0006412	0.000571347	0.999714	74	301	translation	BP	0.0420892	2.11509	MRPS11	Bos taurus mitochondrial ribosomal protein S11 (MRPS11), mRNA. [Source:RefSeq mRNA;Acc:NM_001035078]		protein_coding	903
ENSBTAG00000020733	GO:0006412	0.000571347	0.999714	74	301	translation	BP	0.0420892	2.11509	RPS15A	ribosomal protein S15a [Source:NCBI gene;Acc:337888]		protein_coding	459
ENSBTAG00000020795	GO:0006412	0.000571347	0.999714	74	301	translation	BP	0.0420892	2.11509	RPS21	ribosomal protein S21 [Source:VGNC Symbol;Acc:VGNC:34134]		protein_coding	422
ENSBTAG00000020807	GO:0006412	0.000571347	0.999714	74	301	translation	BP	0.0420892	2.11509	FAU	FAU, ubiquitin like and ribosomal protein S30 fusion [Source:NCBI gene;Acc:282847]		protein_coding	559
ENSBTAG00000020905	GO:0006412	0.000571347	0.999714	74	301	translation	BP	0.0420892	2.11509	RPL11	ribosomal protein L11 [Source:VGNC Symbol;Acc:VGNC:34108]		protein_coding	1408
ENSBTAG00000021649	GO:0006412	0.000571347	0.999714	74	301	translation	BP	0.0420892	2.11509	RPL27A	Bos taurus ribosomal protein L27a (RPL27A), mRNA. [Source:RefSeq mRNA;Acc:NM_001024471]		protein_coding	511
ENSBTAG00000021720	GO:0006412	0.000571347	0.999714	74	301	translation	BP	0.0420892	2.11509	MRPL27	Bos taurus mitochondrial ribosomal protein L27 (MRPL27), mRNA. [Source:RefSeq mRNA;Acc:NM_001037453]		protein_coding	663
ENSBTAG00000024839	GO:0006412	0.000571347	0.999714	74	301	translation	BP	0.0420892	2.11509				protein_coding	555
ENSBTAG00000025564	GO:0006412	0.000571347	0.999714	74	301	translation	BP	0.0420892	2.11509		ribosomal protein L36a like [Source:NCBI gene;Acc:613592]		protein_coding	321
ENSBTAG00000025617	GO:0006412	0.000571347	0.999714	74	301	translation	BP	0.0420892	2.11509	RPS4Y1	Bos taurus ribosomal protein S4, Y-linked 1 (RPS4Y1), mRNA. [Source:RefSeq mRNA;Acc:NM_001082422]		protein_coding	1056
ENSBTAG00000025968	GO:0006412	0.000571347	0.999714	74	301	translation	BP	0.0420892	2.11509				protein_coding	591
ENSBTAG00000027015	GO:0006412	0.000571347	0.999714	74	301	translation	BP	0.0420892	2.11509				protein_coding	570
ENSBTAG00000027610	GO:0006412	0.000571347	0.999714	74	301	translation	BP	0.0420892	2.11509		ribosomal protein L36a like [Source:NCBI gene;Acc:613592]		protein_coding	321
ENSBTAG00000030164	GO:0006412	0.000571347	0.999714	74	301	translation	BP	0.0420892	2.11509	RPL38	ribosomal protein L38 [Source:NCBI gene;Acc:615300]	RPL38	protein_coding	320
ENSBTAG00000032432	GO:0006412	0.000571347	0.999714	74	301	translation	BP	0.0420892	2.11509				protein_coding	477
ENSBTAG00000032775	GO:0006412	0.000571347	0.999714	74	301	translation	BP	0.0420892	2.11509				protein_coding	468
ENSBTAG00000033289	GO:0006412	0.000571347	0.999714	74	301	translation	BP	0.0420892	2.11509				protein_coding	1049
ENSBTAG00000033887	GO:0006412	0.000571347	0.999714	74	301	translation	BP	0.0420892	2.11509		60S ribosomal protein L36a-like [Source:NCBI gene;Acc:101906221]		protein_coding	315
ENSBTAG00000034656	GO:0006412	0.000571347	0.999714	74	301	translation	BP	0.0420892	2.11509				protein_coding	393
ENSBTAG00000034844	GO:0006412	0.000571347	0.999714	74	301	translation	BP	0.0420892	2.11509	RPL39	60S ribosomal protein L39 [Source:NCBI gene;Acc:101902490]		protein_coding	156
ENSBTAG00000035926	GO:0006412	0.000571347	0.999714	74	301	translation	BP	0.0420892	2.11509				protein_coding	363
ENSBTAG00000037925	GO:0006412	0.000571347	0.999714	74	301	translation	BP	0.0420892	2.11509				protein_coding	420
ENSBTAG00000038379	GO:0006412	0.000571347	0.999714	74	301	translation	BP	0.0420892	2.11509		60S ribosomal protein L21-like [Source:NCBI gene;Acc:101902561]		protein_coding	483
ENSBTAG00000038896	GO:0006412	0.000571347	0.999714	74	301	translation	BP	0.0420892	2.11509	RPS26	Bos taurus ribosomal protein S26 (RPS26), mRNA. [Source:RefSeq mRNA;Acc:NM_001015561]		protein_coding	1266
ENSBTAG00000040167	GO:0006412	0.000571347	0.999714	74	301	translation	BP	0.0420892	2.11509				protein_coding	792
ENSBTAG00000040308	GO:0006412	0.000571347	0.999714	74	301	translation	BP	0.0420892	2.11509	RPS13	ribosomal protein S13 [Source:NCBI gene;Acc:535668]		protein_coding	520
ENSBTAG00000048169	GO:0006412	0.000571347	0.999714	74	301	translation	BP	0.0420892	2.11509				protein_coding	393
ENSBTAG00000048244	GO:0006412	0.000571347	0.999714	74	301	translation	BP	0.0420892	2.11509		40S ribosomal protein S26-like [Source:NCBI gene;Acc:784052]		protein_coding	300
ENSBTAG00000048537	GO:0006412	0.000571347	0.999714	74	301	translation	BP	0.0420892	2.11509				protein_coding	288
ENSBTAG00000049833	GO:0006412	0.000571347	0.999714	74	301	translation	BP	0.0420892	2.11509	RPL39	60S ribosomal protein L39 [Source:NCBI gene;Acc:101902490]		protein_coding	857
ENSBTAG00000049955	GO:0006412	0.000571347	0.999714	74	301	translation	BP	0.0420892	2.11509				protein_coding	342
ENSBTAG00000050046	GO:0006412	0.000571347	0.999714	74	301	translation	BP	0.0420892	2.11509				protein_coding	180
ENSBTAG00000053419	GO:0006412	0.000571347	0.999714	74	301	translation	BP	0.0420892	2.11509				protein_coding	288
ENSBTAG00000053687	GO:0006412	0.000571347	0.999714	74	301	translation	BP	0.0420892	2.11509	MRPL11	mitochondrial ribosomal protein L11 [Source:NCBI gene;Acc:515990]		protein_coding	2855
ENSBTAG00000054845	GO:0006412	0.000571347	0.999714	74	301	translation	BP	0.0420892	2.11509				protein_coding	240
ENSBTAG00000003289	GO:0048247	0.00114269	0.999714	5	7	lymphocyte chemotaxis	BP	0.0631338	6.1452		C-C motif chemokine 3 [Source:NCBI gene;Acc:616364]		protein_coding	1270
ENSBTAG00000023832	GO:0048247	0.00114269	0.999714	5	7	lymphocyte chemotaxis	BP	0.0631338	6.1452	ADAM8	ADAM metallopeptidase domain 8 [Source:VGNC Symbol;Acc:VGNC:25612]		protein_coding	3417
ENSBTAG00000025250	GO:0048247	0.00114269	0.999714	5	7	lymphocyte chemotaxis	BP	0.0631338	6.1452				protein_coding	1066
ENSBTAG00000025257	GO:0048247	0.00114269	0.999714	5	7	lymphocyte chemotaxis	BP	0.0631338	6.1452	CCL4	Bos taurus C-C motif chemokine ligand 4 (CCL4), mRNA. [Source:RefSeq mRNA;Acc:NM_001075147]		protein_coding	667
ENSBTAG00000031998	GO:0048247	0.00114269	0.999714	5	7	lymphocyte chemotaxis	BP	0.0631338	6.1452	CXCL16	C-X-C motif chemokine ligand 16 [Source:VGNC Symbol;Acc:VGNC:27851]		protein_coding	1855
ENSBTAG00000000091	GO:0032981	0.00185688	0.999714	13	35	mitochondrial respiratory chain complex I assembly	BP	0.082074	3.1955	NDUFB8	NADH:ubiquinone oxidoreductase subunit B8 [Source:NCBI gene;Acc:282517]		protein_coding	990
ENSBTAG00000004295	GO:0032981	0.00185688	0.999714	13	35	mitochondrial respiratory chain complex I assembly	BP	0.082074	3.1955	NDUFA8	NADH:ubiquinone oxidoreductase subunit A8 [Source:VGNC Symbol;Acc:VGNC:31951]		protein_coding	857
ENSBTAG00000004302	GO:0032981	0.00185688	0.999714	13	35	mitochondrial respiratory chain complex I assembly	BP	0.082074	3.1955	NDUFAF5	NADH:ubiquinone oxidoreductase complex assembly factor 5 [Source:VGNC Symbol;Acc:VGNC:31957]		protein_coding	2007
ENSBTAG00000006033	GO:0032981	0.00185688	0.999714	13	35	mitochondrial respiratory chain complex I assembly	BP	0.082074	3.1955	NDUFA1	Bos taurus NADH:ubiquinone oxidoreductase subunit A1 (NDUFA1), mRNA. [Source:RefSeq mRNA;Acc:NM_175794]		protein_coding	387
ENSBTAG00000006391	GO:0032981	0.00185688	0.999714	13	35	mitochondrial respiratory chain complex I assembly	BP	0.082074	3.1955	NDUFAB1	Bos taurus NADH:ubiquinone oxidoreductase subunit AB1 (NDUFAB1), mRNA. [Source:RefSeq mRNA;Acc:NM_001040488]		protein_coding	666
ENSBTAG00000009334	GO:0032981	0.00185688	0.999714	13	35	mitochondrial respiratory chain complex I assembly	BP	0.082074	3.1955	NDUFA5	NADH:ubiquinone oxidoreductase subunit A5 [Source:VGNC Symbol;Acc:VGNC:31949]		protein_coding	814
ENSBTAG00000009449	GO:0032981	0.00185688	0.999714	13	35	mitochondrial respiratory chain complex I assembly	BP	0.082074	3.1955	DMAC2	Bos taurus distal membrane arm assembly complex 2 (DMAC2), transcript variant 1, mRNA. [Source:RefSeq mRNA;Acc:NM_001272008]		protein_coding	2170
ENSBTAG00000010232	GO:0032981	0.00185688	0.999714	13	35	mitochondrial respiratory chain complex I assembly	BP	0.082074	3.1955	NDUFS5	Bos taurus NADH:ubiquinone oxidoreductase subunit S5 (NDUFS5), mRNA. [Source:RefSeq mRNA;Acc:NM_176652]		protein_coding	1419
ENSBTAG00000012760	GO:0032981	0.00185688	0.999714	13	35	mitochondrial respiratory chain complex I assembly	BP	0.082074	3.1955	NDUFB3	Bos taurus NADH:ubiquinone oxidoreductase subunit B3 (NDUFB3), mRNA. [Source:RefSeq mRNA;Acc:NM_176667]		protein_coding	484
ENSBTAG00000015041	GO:0032981	0.00185688	0.999714	13	35	mitochondrial respiratory chain complex I assembly	BP	0.082074	3.1955	NDUFA2	Bos taurus NADH:ubiquinone oxidoreductase subunit A2 (NDUFA2), mRNA. [Source:RefSeq mRNA;Acc:NM_175815]		protein_coding	550
ENSBTAG00000018918	GO:0032981	0.00185688	0.999714	13	35	mitochondrial respiratory chain complex I assembly	BP	0.082074	3.1955	NDUFAF3	NADH:ubiquinone oxidoreductase complex assembly factor 3 [Source:VGNC Symbol;Acc:VGNC:31955]		protein_coding	713
ENSBTAG00000020405	GO:0032981	0.00185688	0.999714	13	35	mitochondrial respiratory chain complex I assembly	BP	0.082074	3.1955	NDUFB9	Bos taurus NADH:ubiquinone oxidoreductase subunit B9 (NDUFB9), mRNA. [Source:RefSeq mRNA;Acc:NM_175783]		protein_coding	880
ENSBTAG00000053886	GO:0032981	0.00185688	0.999714	13	35	mitochondrial respiratory chain complex I assembly	BP	0.082074	3.1955	NDUFAF8	NADH:ubiquinone oxidoreductase complex assembly factor 8 [Source:NCBI gene;Acc:100295228]	NDUFAF8	protein_coding	1253
