## supplementary table 10 for "Rewiring of gene expression in circulating white blood cells is associated with pregnancy outcome in heifers (Bos taurus)"

### Sheet: 2019_12_23_GO_BP_Cats_mRNA_miRN
Supplementary table 10. Biological processes enriched on the genes that formed positive correlation between miRNAs and mRNAs in non pregnant relative to pregnant hefers
ensembl_gene_id	category	over_represented_pvalue	under_represented_pvalue	numDEInCat	numInCat	term	ontology	BY_FDR	fold_enrichment	external_gene_name	description	hgnc_symbol	gene_biotype	transcript_length
ENSBTAG00000006065	GO:0006275	0.000142837	1	8	15	regulation of DNA replication	BP	0.0409941	4.34617	PCNA	Bos taurus proliferating cell nuclear antigen (PCNA), mRNA. [Source:RefSeq mRNA;Acc:NM_001034494]		protein_coding	1988
ENSBTAG00000006551	GO:0006275	0.000142837	1	8	15	regulation of DNA replication	BP	0.0409941	4.34617	ESCO2	Bos taurus establishment of sister chromatid cohesion N-acetyltransferase 2 (ESCO2), mRNA. [Source:RefSeq mRNA;Acc:NM_001101182]		protein_coding	2972
ENSBTAG00000013905	GO:0006275	0.000142837	1	8	15	regulation of DNA replication	BP	0.0409941	4.34617	SMC3	structural maintenance of chromosomes 3 [Source:VGNC Symbol;Acc:VGNC:35000]		protein_coding	4812
ENSBTAG00000015338	GO:0006275	0.000142837	1	8	15	regulation of DNA replication	BP	0.0409941	4.34617	DSCC1	Bos taurus DNA replication and sister chromatid cohesion 1 (DSCC1), mRNA. [Source:RefSeq mRNA;Acc:NM_001205657]		protein_coding	1549
ENSBTAG00000016572	GO:0006275	0.000142837	1	8	15	regulation of DNA replication	BP	0.0409941	4.34617	USP37	Bos taurus ubiquitin specific peptidase 37 (USP37), mRNA. [Source:RefSeq mRNA;Acc:NM_001271992]		protein_coding	7397
ENSBTAG00000017329	GO:0006275	0.000142837	1	8	15	regulation of DNA replication	BP	0.0409941	4.34617	GMNN	Bos taurus geminin, DNA replication inhibitor (GMNN), mRNA. [Source:RefSeq mRNA;Acc:NM_001025337]		protein_coding	1068
ENSBTAG00000017469	GO:0006275	0.000142837	1	8	15	regulation of DNA replication	BP	0.0409941	4.34617	CCDC88A	Bos taurus coiled-coil domain containing 88A (CCDC88A), mRNA. [Source:RefSeq mRNA;Acc:NM_001206209]		protein_coding	6657
ENSBTAG00000040061	GO:0006275	0.000142837	1	8	15	regulation of DNA replication	BP	0.0409941	4.34617	ZBTB38	zinc finger and BTB domain containing 38 [Source:VGNC Symbol;Acc:VGNC:37076]		protein_coding	4955
ENSBTAG00000000231	GO:0071773	0.00042851	1	6	7	cellular response to BMP stimulus	BP	0.0614912	6.98492	BMPR1A	Bos taurus bone morphogenetic protein receptor type 1A (BMPR1A), mRNA. [Source:RefSeq mRNA;Acc:NM_001076800]		protein_coding	4042
ENSBTAG00000004104	GO:0071773	0.00042851	1	6	7	cellular response to BMP stimulus	BP	0.0614912	6.98492	RUNX2	runt related transcription factor 2 [Source:VGNC Symbol;Acc:VGNC:34220]		protein_coding	3849
ENSBTAG00000006420	GO:0071773	0.00042851	1	6	7	cellular response to BMP stimulus	BP	0.0614912	6.98492	BMPR2	Bos taurus bone morphogenetic protein receptor type 2 (BMPR2), mRNA. [Source:RefSeq mRNA;Acc:NM_001304285]		protein_coding	11120
ENSBTAG00000017243	GO:0071773	0.00042851	1	6	7	cellular response to BMP stimulus	BP	0.0614912	6.98492	GATA3	GATA binding protein 3 [Source:VGNC Symbol;Acc:VGNC:29267]		protein_coding	2395
ENSBTAG00000018114	GO:0071773	0.00042851	1	6	7	cellular response to BMP stimulus	BP	0.0614912	6.98492	ACVR2A	Bos taurus activin A receptor type 2A (ACVR2A), mRNA. [Source:RefSeq mRNA;Acc:NM_174227]		protein_coding	4401
ENSBTAG00000055062	GO:0071773	0.00042851	1	6	7	cellular response to BMP stimulus	BP	0.0614912	6.98492	SMAD5	Bos taurus SMAD family member 5 (SMAD5), mRNA. [Source:RefSeq mRNA;Acc:NM_001077107]		protein_coding	6869
