## supplementary table 11 for "Rewiring of gene expression in circulating white blood cells is associated with pregnancy outcome in heifers (Bos taurus)"

### Sheet: 2019_12_27_merged_AI_NP_mRNA_ge
Supplementary table 11. Differentially expressed genes between AI-preg and not-pregnant heifers.
Gene ID	logFC	logCPM	LR	PValue	baseMean	log2FoldChange	lfcSE	stat	pvalue	external_gene_name	description	hgnc_symbol	gene_biotype	transcript_length
ENSBTAG00000052118	-4.4422	0.1925	8.1231	0.0044	17.1086	-4.5092	1.5625	-2.886	0.0039				protein_coding	210
ENSBTAG00000034281	-3.0239	1.0672	7.2748	0.007	36.8808	-2.8357	1.0866	-2.6098	0.0091	MGAT4D	MGAT4 family member D [Source:VGNC Symbol;Acc:VGNC:31449]		protein_coding	1152
ENSBTAG00000052658	-2.2694	4.0733	11.1769	0.0008	291.22	-1.7625	0.6162	-2.8603	0.0042	NKG2A			protein_coding	1324
ENSBTAG00000051183	-2.1635	4.1301	13.4758	0.0002	308.354	-1.9229	0.5047	-3.8097	0.0001				protein_coding	1278
ENSBTAG00000007247	-2.153	4.7636	8.35	0.0039	471.485	-2.0381	0.6571	-3.1018	0.0019	NUF2	Bos taurus NDC80 kinetochore complex component NUF2 (NUF2), mRNA. [Source:RefSeq mRNA;Acc:NM_001099011]		protein_coding	1824
ENSBTAG00000051500	-2.1186	2.246	6.7875	0.0092	81.1065	-2.0127	0.7156	-2.8127	0.0049	ZNF389	Bos taurus zinc finger protein 389 (ZNF389), mRNA. [Source:RefSeq mRNA;Acc:NM_001145131]		protein_coding	1590
ENSBTAG00000046389	-2.0803	5.1499	8.9887	0.0027	619.461	-1.9329	0.6119	-3.1587	0.0016				protein_coding	573
ENSBTAG00000000271	-1.7903	2.9348	7.073	0.0078	132.825	-1.7148	0.5562	-3.0829	0.0021	MNS1	Bos taurus meiosis specific nuclear structural 1 (MNS1), mRNA. [Source:RefSeq mRNA;Acc:NM_001046338]		protein_coding	1748
ENSBTAG00000001774	-1.7271	4.1064	10.7638	0.001	313.874	-1.459	0.4695	-3.1074	0.0019	SPRY2	Bos taurus sprouty RTK signaling antagonist 2 (SPRY2), mRNA. [Source:RefSeq mRNA;Acc:NM_001076147]		protein_coding	1894
ENSBTAG00000005012	-1.5724	7.6045	8.977	0.0027	3333.5	-1.3446	0.4387	-3.0651	0.0022	HSPH1	Bos taurus heat shock protein family H (Hsp110) member 1 (HSPH1), mRNA. [Source:RefSeq mRNA;Acc:NM_001075302]		protein_coding	3600
ENSBTAG00000015686	-1.2182	6.2136	8.6476	0.0033	1332.41	-0.9663	0.3502	-2.759	0.0058	TERF2IP	Bos taurus TERF2 interacting protein (TERF2IP), mRNA. [Source:RefSeq mRNA;Acc:NM_001075412]		protein_coding	2176
ENSBTAG00000050925	-1.0486	7.5729	8.1947	0.0042	3408.07	-0.8142	0.2817	-2.8905	0.0038	ZC3H11A			protein_coding	920
ENSBTAG00000012500	1.2738	4.5336	7.7291	0.0054	455.216	1.5887	0.4492	3.5368	0.0004	RARA	Bos taurus retinoic acid receptor alpha (RARA), mRNA. [Source:RefSeq mRNA;Acc:NM_001014942]		protein_coding	3635
ENSBTAG00000046533	1.3414	7.1638	9.0751	0.0026	2736.25	1.6565	0.4315	3.8388	0.0001	RAB31	Bos taurus RAB31, member RAS oncogene family (RAB31), mRNA. [Source:RefSeq mRNA;Acc:NM_001076944]		protein_coding	4127
ENSBTAG00000016357	1.6111	9.0761	8.0141	0.0046	10943.5	1.8884	0.6196	3.0479	0.0023	VNN2	vanin 2 [Source:VGNC Symbol;Acc:VGNC:36808]		protein_coding	3036
ENSBTAG00000009236	1.6116	7.2868	10.3051	0.0013	3244.35	1.9846	0.5659	3.5071	0.0005	DAGLB	Bos taurus diacylglycerol lipase beta (DAGLB), mRNA. [Source:RefSeq mRNA;Acc:NM_001083487]		protein_coding	4719
ENSBTAG00000013689	1.7073	5.9461	8.2875	0.004	1274.22	2.0294	0.6441	3.1509	0.0016	MCTP2	multiple C2 and transmembrane domain containing 2 [Source:VGNC Symbol;Acc:VGNC:31324]		protein_coding	4151
ENSBTAG00000007659	1.7138	6.44	13.686	0.0002	1747.18	2.0699	0.4999	4.1405	0	CORO2A	Bos taurus coronin 2A (CORO2A), mRNA. [Source:RefSeq mRNA;Acc:NM_001038220]		protein_coding	4455
ENSBTAG00000010606	1.7171	5.3679	8.1406	0.0043	840.415	2.0158	0.6378	3.1608	0.0016	PPP1R3B	Bos taurus protein phosphatase 1 regulatory subunit 3B (PPP1R3B), mRNA. [Source:RefSeq mRNA;Acc:NM_001103247]		protein_coding	2309
ENSBTAG00000009289	1.7573	6.0848	10.2319	0.0014	1296.91	2.0276	0.5357	3.7847	0.0002	MS4A8	Bos taurus membrane spanning 4-domains A8 (MS4A8), mRNA. [Source:RefSeq mRNA;Acc:NM_001034056]		protein_coding	1131
ENSBTAG00000002148	1.8301	4.5533	9.1818	0.0024	449.366	2.0781	0.5751	3.6135	0.0003	RAB3D	RAB3D, member RAS oncogene family [Source:VGNC Symbol;Acc:VGNC:33652]		protein_coding	3578
ENSBTAG00000016060	1.8581	5.0806	8.3085	0.0039	738.241	2.3298	0.6979	3.3383	0.0008	CREM	cAMP responsive element modulator [Source:VGNC Symbol;Acc:VGNC:27706]		protein_coding	1095
ENSBTAG00000015969	1.8632	5.4977	9.0178	0.0027	906.249	2.1594	0.6406	3.3708	0.0007	STK40	Bos taurus serine/threonine kinase 40 (STK40), mRNA. [Source:RefSeq mRNA;Acc:NM_001075727]		protein_coding	3584
ENSBTAG00000003177	1.8649	4.3411	9.3218	0.0023	414.232	2.1773	0.6352	3.4277	0.0006	SLC25A33	solute carrier family 25 member 33 [Source:VGNC Symbol;Acc:VGNC:34759]		protein_coding	1447
ENSBTAG00000020433	1.874	3.8447	7.3349	0.0068	257.327	2.1268	0.5971	3.5621	0.0004	NLRP1	NLR family pyrin domain containing 1 [Source:VGNC Symbol;Acc:VGNC:32115]		protein_coding	5617
ENSBTAG00000012172	1.9634	4.5445	10.2401	0.0014	461.316	2.2404	0.6016	3.724	0.0002	MIDN	midnolin [Source:VGNC Symbol;Acc:VGNC:31466]		protein_coding	4201
ENSBTAG00000014269	1.9745	3.4029	7.5133	0.0061	194.6	2.2284	0.634	3.515	0.0004	SCARB1	Bos taurus scavenger receptor class B member 1 (SCARB1), mRNA. [Source:RefSeq mRNA;Acc:NM_174597]		protein_coding	2576
ENSBTAG00000004852	2.0236	5.336	9.5702	0.002	776.862	2.2857	0.6213	3.6789	0.0002	PLEKHO1	pleckstrin homology domain containing O1 [Source:VGNC Symbol;Acc:VGNC:33026]		protein_coding	2333
ENSBTAG00000046248	2.0402	1.5083	8.6282	0.0033	52.2622	2.3274	0.6228	3.7367	0.0002	ARPC1B	actin related protein 2/3 complex subunit 1B [Source:VGNC Symbol;Acc:VGNC:26164]		protein_coding	1522
ENSBTAG00000048062	2.0559	4.2768	9.9393	0.0016	393.648	2.3472	0.6574	3.5705	0.0004	KDM6B	lysine demethylase 6B [Source:VGNC Symbol;Acc:VGNC:30532]		protein_coding	6537
ENSBTAG00000031548	2.1387	1.3818	8.1442	0.0043	47.5975	2.3511	0.7064	3.3284	0.0009		uncharacterized LOC514257 [Source:NCBI gene;Acc:514257]		protein_coding	4890
ENSBTAG00000023283	2.1417	6.5458	10.1747	0.0014	1838.41	2.3794	0.6696	3.5536	0.0004	JAML	Bos taurus junction adhesion molecule like (JAML), mRNA. [Source:RefSeq mRNA;Acc:NM_001080250]		protein_coding	1740
ENSBTAG00000034875	2.1895	4.7846	8.7503	0.0031	569.921	2.5225	0.7452	3.3851	0.0007	ALPK1	alpha kinase 1 [Source:VGNC Symbol;Acc:VGNC:25847]		protein_coding	4059
ENSBTAG00000010447	2.1924	2.3556	7.5165	0.0061	96.618	2.4747	0.7384	3.3512	0.0008	LSP1	lymphocyte specific protein 1 [Source:VGNC Symbol;Acc:VGNC:31063]		protein_coding	2682
ENSBTAG00000019665	2.1981	6.8722	10.2069	0.0014	2568.17	2.5522	0.7451	3.4256	0.0006	IL1RN	interleukin 1 receptor antagonist [Source:VGNC Symbol;Acc:VGNC:30136]		protein_coding	2596
ENSBTAG00000002937	2.295	6.3722	7.7953	0.0052	1667.67	2.5216	0.8225	3.0659	0.0022	ADGRE3	adhesion G protein-coupled receptor E3 [Source:VGNC Symbol;Acc:VGNC:55194]		protein_coding	1842
ENSBTAG00000009049	2.3209	1.982	7.1148	0.0076	73.725	2.5925	0.8166	3.175	0.0015		Bos taurus uncharacterized LOC507581 (LOC507581), transcript variant 1, mRNA. [Source:RefSeq mRNA;Acc:NM_001076813]		protein_coding	2326
ENSBTAG00000013201	2.3717	5.3868	7.1004	0.0077	834.453	2.62	0.8683	3.0172	0.0026	ALOX5AP	arachidonate 5-lipoxygenase activating protein [Source:VGNC Symbol;Acc:VGNC:25845]		protein_coding	1669
ENSBTAG00000001945	2.3978	4.5785	10.4538	0.0012	512.392	2.7534	0.7556	3.6443	0.0003	ARG2	arginase 2 [Source:VGNC Symbol;Acc:VGNC:26071]		protein_coding	2056
ENSBTAG00000009432	2.4534	3.2828	7.412	0.0065	187.169	2.6867	0.8472	3.1713	0.0015	PMF1	Bos taurus polyamine modulated factor 1 (PMF1), mRNA. [Source:RefSeq mRNA;Acc:NM_001038212]		protein_coding	1096
ENSBTAG00000020620	2.4541	6.3757	9.1165	0.0025	1749.15	2.7026	0.8323	3.2472	0.0012	RGS2	Regulator of G-protein signaling 2 [Source:UniProtKB/Swiss-Prot;Acc:Q0P5H5]		protein_coding	636
ENSBTAG00000015938	2.4589	4.9331	8.517	0.0035	625.75	2.6833	0.8361	3.2095	0.0013	ARAP3	ArfGAP with RhoGAP domain, ankyrin repeat and PH domain 3 [Source:NCBI gene;Acc:112447442]	ARAP3	protein_coding	5419
ENSBTAG00000012976	2.4738	6.9114	13.0563	0.0003	2479.57	2.7478	0.7102	3.8693	0.0001	WLS	Bos taurus wntless Wnt ligand secretion mediator (WLS), mRNA. [Source:RefSeq mRNA;Acc:NM_001192651]		protein_coding	2839
ENSBTAG00000017592	2.6226	4.5785	14.986	0.0001	498.524	2.9856	0.6782	4.402	0	GPAT3	Bos taurus glycerol-3-phosphate acyltransferase 3 (GPAT3), mRNA. [Source:RefSeq mRNA;Acc:NM_001192514]		protein_coding	2465
ENSBTAG00000003305	2.69	4.8105	11.343	0.0008	541.796	2.9148	0.7457	3.909	0.0001	NCF1	Neutrophil cytosol factor 1 [Source:UniProtKB/Swiss-Prot;Acc:O77774]	NCF1	protein_coding	1602
ENSBTAG00000053179	2.7196	1.928	8.3387	0.0039	73.156	2.9354	0.8874	3.3079	0.0009				protein_coding	327
ENSBTAG00000006156	2.7439	4.6554	9.8785	0.0017	552.047	3.1119	0.8765	3.5504	0.0004	BST1	bone marrow stromal cell antigen 1 [Source:VGNC Symbol;Acc:VGNC:26581]		protein_coding	2288
ENSBTAG00000049346	2.7483	4.868	10.2493	0.0014	564.014	3.0071	0.7901	3.8058	0.0001		carcinoembryonic antigen-related cell adhesion molecule 4 [Source:NCBI gene;Acc:100336941]		protein_coding	2359
ENSBTAG00000008851	2.8424	4.0624	9.0024	0.0027	342.155	3.1015	0.9151	3.3893	0.0007		sialic acid binding Ig like lectin 8 [Source:NCBI gene;Acc:506364]		protein_coding	1858
ENSBTAG00000005018	2.902	1.7254	7.5197	0.0061	62.8796	3.1942	0.9907	3.2241	0.0013	NFAM1	NFAT activating protein with ITAM motif 1 [Source:VGNC Symbol;Acc:VGNC:32027]		protein_coding	3479
ENSBTAG00000052516	2.9192	4.1521	9.6434	0.0019	377.161	3.1815	0.9164	3.4715	0.0005	CDA	cytidine deaminase [Source:NCBI gene;Acc:616377]		protein_coding	4873
ENSBTAG00000046152	2.9499	3.5238	11.9479	0.0005	251.287	3.2916	0.8395	3.9207	0.0001	MGAM	maltase-glucoamylase [Source:VGNC Symbol;Acc:VGNC:31446]		protein_coding	8145
ENSBTAG00000014762	3.057	2.7455	9.0464	0.0026	133.359	3.1867	0.9672	3.2948	0.001	ISG20	interferon stimulated exonuclease gene 20 [Source:VGNC Symbol;Acc:VGNC:30294]		protein_coding	1618
ENSBTAG00000014137	3.0632	2.0672	13.8351	0.0002	81.1445	3.3515	0.7493	4.473	0	CEP164	centrosomal protein 164 [Source:VGNC Symbol;Acc:VGNC:27196]		protein_coding	5697
ENSBTAG00000046090	3.1478	3.3872	7.0705	0.0078	227.789	3.4015	1.1227	3.0297	0.0024		mas-related G-protein coupled receptor member D [Source:NCBI gene;Acc:507247]		protein_coding	3886
ENSBTAG00000008632	3.1836	2.6241	8.5815	0.0034	120.868	3.378	1.0167	3.3226	0.0009		bolA family member 2B [Source:NCBI gene;Acc:614731]		protein_coding	261
ENSBTAG00000008412	3.2328	1.5777	8.6664	0.0032	57.7502	3.4204	1.0464	3.2688	0.0011	BCL7C	Bos taurus BCL tumor suppressor 7C (BCL7C), mRNA. [Source:RefSeq mRNA;Acc:NM_001099722]		protein_coding	898
ENSBTAG00000015569	3.2383	3.2875	8.0622	0.0045	225.434	3.6889	1.097	3.3628	0.0008	ENKUR	Bos taurus enkurin, TRPC channel interacting protein (ENKUR), mRNA. [Source:RefSeq mRNA;Acc:NM_001192445]		protein_coding	1766
ENSBTAG00000004043	3.253	4.0146	10.6414	0.0011	320.418	3.4365	0.9287	3.7002	0.0002		Bos taurus Fc gamma 2 receptor (LOC407171), mRNA. [Source:RefSeq mRNA;Acc:NM_001001138]		protein_coding	1574
ENSBTAG00000015821	3.3035	2.5881	10.35	0.0013	117.998	3.5907	0.947	3.7915	0.0001	AMPD3	adenosine monophosphate deaminase 3 [Source:VGNC Symbol;Acc:VGNC:50189]		protein_coding	1635
ENSBTAG00000016936	3.3438	0.9582	7.7568	0.0054	36.5952	3.6545	1.1745	3.1117	0.0019	MISP3	MISP family member 3 [Source:VGNC Symbol;Acc:VGNC:55217]		protein_coding	2175
ENSBTAG00000001562	3.3526	6.1468	9.1157	0.0025	1427.75	3.4932	1.1684	2.9898	0.0028	NFE2	Bos taurus nuclear factor, erythroid 2 (NFE2), mRNA. [Source:RefSeq mRNA;Acc:NM_001014923]		protein_coding	1891
ENSBTAG00000020350	3.5941	4.8627	10.4054	0.0013	581.295	3.7878	1.0108	3.7473	0.0002	DUSP2	dual specificity phosphatase 2 [Source:VGNC Symbol;Acc:VGNC:28255]		protein_coding	1873
ENSBTAG00000050790	3.8934	2.7377	17.0703	0	134.317	4.189	0.8642	4.8471	0	C3H1orf226	chromosome 3 C1orf226 homolog [Source:NCBI gene;Acc:783439]		protein_coding	4172
ENSBTAG00000046407	3.9223	3.21	7.7733	0.0053	205.286	4.1552	1.4997	2.7707	0.0056	NYX	nyctalopin [Source:VGNC Symbol;Acc:VGNC:32388]		protein_coding	3913
ENSBTAG00000013334	4.2334	7.6834	15.1193	0.0001	4235.18	4.4221	1.1318	3.9071	0.0001	CSF3R	colony stimulating factor 3 receptor [Source:VGNC Symbol;Acc:VGNC:27758]		protein_coding	3208
ENSBTAG00000040188	7.3938	0.8188	13.7019	0.0002	37.6855	8.2215	1.8187	4.5205	0	OR12D2	Bos taurus olfactory receptor, family 12, subfamily D, member 2 (OR12D2), mRNA. [Source:RefSeq mRNA;Acc:NM_001098382]		protein_coding	2347
