## supplementary table 12 for "Rewiring of gene expression in circulating white blood cells is associated with pregnancy outcome in heifers (Bos taurus)"

### Sheet: 2019_12_27_merged_NB_NP_mRNA_ge
Supplementary table 12. Differentially expressed genes between NB-preg and not-pregnant heifers.
Gene ID	logFC	logCPM	LR	PValue	baseMean	log2FoldChange	lfcSE	stat	pvalue	external_gene_name	description	hgnc_symbol	gene_biotype	transcript_length
ENSBTAG00000052118	-4.49259	0.192536	8.26617	0.00403907	17.1086	-4.67445	1.56549	-2.98593	0.00282718				protein_coding	210
ENSBTAG00000000517	-4.00805	1.67257	13.4103	0.000250251	56.8604	-3.73433	0.989655	-3.77336	0.000161063	ANKRD29	Bos taurus ankyrin repeat domain 29 (ANKRD29), mRNA. [Source:RefSeq mRNA;Acc:NM_001102104]		protein_coding	1867
ENSBTAG00000034281	-3.40675	1.06718	8.97142	0.00274235	36.8808	-3.33084	1.08799	-3.06146	0.0022026	MGAT4D	MGAT4 family member D [Source:VGNC Symbol;Acc:VGNC:31449]		protein_coding	1152
ENSBTAG00000014791	-2.64448	1.65745	7.07958	0.00779675	59.6164	-2.91656	0.909513	-3.20672	0.00134256	CTH	Bos taurus cystathionine gamma-lyase (CTH), mRNA. [Source:RefSeq mRNA;Acc:NM_001024567]		protein_coding	2182
ENSBTAG00000008227	-2.36619	2.25277	11.9868	0.000535779	88.74	-2.40692	0.620118	-3.8814	0.000103858	LIPT2	Bos taurus lipoyl(octanoyl) transferase 2 (LIPT2), mRNA. [Source:RefSeq mRNA;Acc:NM_001205944]		protein_coding	1416
ENSBTAG00000049285	-2.11118	3.19919	9.01473	0.00267812	177.459	-2.32085	0.648578	-3.57837	0.000345747	TNFRSF17	TNF receptor superfamily member 17 [Source:NCBI gene;Acc:784268]	TNFRSF17	protein_coding	1537
ENSBTAG00000005458	-2.01149	2.38034	7.13766	0.00754816	100.417	-2.15369	0.709068	-3.03735	0.00238671		TBC1 domain family member 24 [Source:NCBI gene;Acc:529002]		protein_coding	6051
ENSBTAG00000046389	-1.95013	5.14989	7.97834	0.00473403	619.46	-1.9159	0.612227	-3.1294	0.00175166				protein_coding	573
ENSBTAG00000021809	-1.94481	3.91899	12.9783	0.000315125	280.502	-1.80526	0.492607	-3.6647	0.000247626	DEPDC7	Bos taurus DEP domain containing 7 (DEPDC7), mRNA. [Source:RefSeq mRNA;Acc:NM_001192730]		protein_coding	1715
ENSBTAG00000005206	-1.8073	4.19536	10.4743	0.00121049	351.498	-1.88603	0.535182	-3.5241	0.000424932	TMEM14A	Bos taurus transmembrane protein 14A (TMEM14A), mRNA. [Source:RefSeq mRNA;Acc:NM_001034379]		protein_coding	1140
ENSBTAG00000002025	-1.79755	4.86919	9.08179	0.00258167	557.051	-1.78507	0.58722	-3.03987	0.00236682	AMIGO2	Bos taurus adhesion molecule with Ig like domain 2 (AMIGO2), mRNA. [Source:RefSeq mRNA;Acc:NM_001205786]		protein_coding	2948
ENSBTAG00000014326	-1.56551	3.26097	7.82787	0.00514468	177.356	-1.46156	0.490519	-2.97961	0.00288613	CDCA8	Bos taurus cell division cycle associated 8 (CDCA8), mRNA. [Source:RefSeq mRNA;Acc:NM_001083652]		protein_coding	2204
ENSBTAG00000007112	-1.53084	3.6584	9.26422	0.00233674	233.178	-1.3286	0.457649	-2.9031	0.00369487	HSPB11	Bos taurus heat shock protein family B (small) member 11 (HSPB11), mRNA. [Source:RefSeq mRNA;Acc:NM_001076412]		protein_coding	682
ENSBTAG00000001774	-1.51345	4.1064	8.36958	0.00381553	313.874	-1.44619	0.470266	-3.07525	0.00210323	SPRY2	Bos taurus sprouty RTK signaling antagonist 2 (SPRY2), mRNA. [Source:RefSeq mRNA;Acc:NM_001076147]		protein_coding	1894
ENSBTAG00000002189	-1.5112	4.17561	7.57276	0.00592571	335.437	-1.55012	0.489848	-3.1645	0.00155348	ALG1	Bos taurus ALG1, chitobiosyldiphosphodolichol beta-mannosyltransferase (ALG1), mRNA. [Source:RefSeq mRNA;Acc:NM_001205603]		protein_coding	3684
ENSBTAG00000044075	-1.26823	6.78533	7.93373	0.00485218	2010.34	-1.22473	0.419741	-2.91783	0.0035248	SRPRB	SRP receptor subunit beta [Source:VGNC Symbol;Acc:VGNC:35291]		protein_coding	2524
ENSBTAG00000007385	-1.22464	6.181	9.26089	0.00234099	1336.83	-1.18203	0.37509	-3.15131	0.00162539	EMC7	Bos taurus ER membrane protein complex subunit 7 (EMC7), mRNA. [Source:RefSeq mRNA;Acc:NM_001099143]		protein_coding	1125
ENSBTAG00000010571	-1.01101	7.01608	7.97148	0.004752	2367.54	-0.944755	0.305397	-3.09353	0.0019779	PPAT	Bos taurus phosphoribosyl pyrophosphate amidotransferase (PPAT), mRNA. [Source:RefSeq mRNA;Acc:NM_001102375]		protein_coding	1884
ENSBTAG00000007659	1.34093	6.44001	8.48599	0.00357891	1747.19	1.47916	0.500051	2.95802	0.00309623	CORO2A	Bos taurus coronin 2A (CORO2A), mRNA. [Source:RefSeq mRNA;Acc:NM_001038220]		protein_coding	4455
ENSBTAG00000009785	1.60349	2.94713	6.9029	0.00860562	144.853	1.91372	0.503676	3.79951	0.000144981	SAMD4B	sterile alpha motif domain containing 4B [Source:VGNC Symbol;Acc:VGNC:34273]		protein_coding	3943
ENSBTAG00000048062	1.71602	4.27678	7.0178	0.00807031	393.648	1.87214	0.657976	2.8453	0.00443697	KDM6B	lysine demethylase 6B [Source:VGNC Symbol;Acc:VGNC:30532]		protein_coding	6537
ENSBTAG00000000273	1.7989	3.67791	11.3537	0.00075297	244.423	2.02473	0.463438	4.36893	1.24858e-05	IL5RA	interleukin 5 receptor subunit alpha [Source:VGNC Symbol;Acc:VGNC:30165]		protein_coding	3442
ENSBTAG00000012899	1.82746	5.8105	11.3916	0.000737759	1054.75	2.05696	0.488315	4.21236	2.52716e-05	IFNGR2	interferon gamma receptor 2 [Source:VGNC Symbol;Acc:VGNC:30059]		protein_coding	1131
ENSBTAG00000012976	1.91527	6.91142	8.07533	0.00448718	2479.57	2.03427	0.710234	2.86423	0.00418025	WLS	Bos taurus wntless Wnt ligand secretion mediator (WLS), mRNA. [Source:RefSeq mRNA;Acc:NM_001192651]		protein_coding	2839
ENSBTAG00000046172	1.91922	3.07679	8.57286	0.00341211	156.687	2.01805	0.5841	3.45497	0.000550352		Quinone oxidoreductase-like protein 2 [Source:UniProtKB/Swiss-Prot;Acc:A6QQF5]		protein_coding	1669
ENSBTAG00000019910	1.932	6.80315	8.46224	0.00362595	2107.91	2.07519	0.643992	3.22239	0.00127128	SDCBP	syndecan binding protein [Source:VGNC Symbol;Acc:VGNC:34382]		protein_coding	2004
ENSBTAG00000050645	2.0202	3.54936	8.5156	0.00352115	214.836	2.18388	0.619932	3.52277	0.000427057				protein_coding	360
ENSBTAG00000010888	2.03345	4.95613	7.81054	0.00519423	581.237	2.28021	0.674579	3.38019	0.000724354	VSIR	Bos taurus V-set immunoregulatory receptor (VSIR), mRNA. [Source:RefSeq mRNA;Acc:NM_001080347]		protein_coding	1744
ENSBTAG00000023283	2.08856	6.54575	9.69976	0.00184292	1838.41	2.27748	0.6698	3.40025	0.000673248	JAML	Bos taurus junction adhesion molecule like (JAML), mRNA. [Source:RefSeq mRNA;Acc:NM_001080250]		protein_coding	1740
ENSBTAG00000046152	2.17353	3.52377	6.80499	0.00909036	251.287	2.39845	0.839963	2.85542	0.00429794	MGAM	maltase-glucoamylase [Source:VGNC Symbol;Acc:VGNC:31446]		protein_coding	8145
ENSBTAG00000046248	2.22854	1.50828	10.0592	0.00151589	52.2622	2.41456	0.631612	3.82286	0.000131915	ARPC1B	actin related protein 2/3 complex subunit 1B [Source:VGNC Symbol;Acc:VGNC:26164]		protein_coding	1522
ENSBTAG00000039197	2.25635	1.91667	6.83598	0.00893397	70.6628	2.45578	0.819928	2.99511	0.00274344	SLC2A9	solute carrier family 2 member 9 [Source:VGNC Symbol;Acc:VGNC:34804]		protein_coding	2238
ENSBTAG00000014421	2.26095	6.21347	8.22544	0.00413072	1422.84	2.43582	0.758458	3.21154	0.00132025	PBX2	PBX homeobox 2 [Source:VGNC Symbol;Acc:VGNC:32608]		protein_coding	1044
ENSBTAG00000004852	2.30401	5.33602	12.1943	0.000479354	776.862	2.50891	0.622052	4.03328	5.5004e-05	PLEKHO1	pleckstrin homology domain containing O1 [Source:VGNC Symbol;Acc:VGNC:33026]		protein_coding	2333
ENSBTAG00000053198	2.31412	6.99862	8.32061	0.00391977	2257.35	2.44729	0.731885	3.34381	0.000826351				protein_coding	363
ENSBTAG00000010447	2.34008	2.35559	8.43648	0.00367767	96.618	2.57342	0.743112	3.46303	0.000534126	LSP1	lymphocyte specific protein 1 [Source:VGNC Symbol;Acc:VGNC:31063]		protein_coding	2682
ENSBTAG00000031800	2.36085	5.42782	9.14256	0.00249731	830.924	2.5498	0.750245	3.39862	0.000677266	PPDPF	Bos taurus pancreatic progenitor cell differentiation and proliferation factor (PPDPF), mRNA. [Source:RefSeq mRNA;Acc:NM_001075294]		protein_coding	855
ENSBTAG00000023343	2.37461	3.17145	9.18564	0.00243921	169.031	2.59492	0.715307	3.6277	0.000285958	RPL28	ribosomal protein L28 [Source:VGNC Symbol;Acc:VGNC:34114]		protein_coding	678
ENSBTAG00000005652	2.38826	1.29926	7.12161	0.00761604	44.2375	2.59828	0.858017	3.02823	0.00245987	ALG3	ALG3, alpha-1,3- mannosyltransferase [Source:VGNC Symbol;Acc:VGNC:25828]		protein_coding	1764
ENSBTAG00000001945	2.40665	4.57853	10.4934	0.001198	512.392	2.62499	0.756346	3.47062	0.000519261	ARG2	arginase 2 [Source:VGNC Symbol;Acc:VGNC:26071]		protein_coding	2056
ENSBTAG00000014137	2.41793	2.06724	8.93875	0.00279184	81.1445	2.65355	0.751779	3.52969	0.000416049	CEP164	centrosomal protein 164 [Source:VGNC Symbol;Acc:VGNC:27196]		protein_coding	5697
ENSBTAG00000034918	2.43908	7.75039	7.26156	0.00704459	4402.89	2.47617	0.907316	2.72911	0.00635046	IFIT2	interferon induced protein with tetratricopeptide repeats 2 [Source:VGNC Symbol;Acc:VGNC:30049]		protein_coding	2671
ENSBTAG00000003016	2.44403	0.923107	8.29554	0.00397426	33.4995	2.67642	0.828646	3.22988	0.00123843	PTPN7	protein tyrosine phosphatase, non-receptor type 7 [Source:VGNC Symbol;Acc:VGNC:33542]		protein_coding	2909
ENSBTAG00000013084	2.44723	1.08966	9.01088	0.00268377	37.8673	2.68842	0.771753	3.48352	0.000494858	NAPA	NSF attachment protein alpha [Source:VGNC Symbol;Acc:VGNC:31881]		protein_coding	2309
ENSBTAG00000019718	2.45313	6.00659	7.75823	0.00534683	1221.91	2.66439	0.829034	3.21385	0.00130967	RPS15	Bos taurus ribosomal protein S15 (RPS15), mRNA. [Source:RefSeq mRNA;Acc:NM_001024541]		protein_coding	489
ENSBTAG00000004211	2.47254	4.79574	8.42673	0.00369744	530.218	2.70161	0.797433	3.38788	0.000704348	TNFRSF1A	Bos taurus TNF receptor superfamily member 1A (TNFRSF1A), mRNA. [Source:RefSeq mRNA;Acc:NM_174674]		protein_coding	2380
ENSBTAG00000046862	2.47498	4.42592	9.93027	0.00162583	423.759	2.55644	0.770573	3.31758	0.000908006	MARCKSL1	Bos taurus MARCKS like 1 (MARCKSL1), mRNA. [Source:RefSeq mRNA;Acc:NM_001076172]		protein_coding	1588
ENSBTAG00000016722	2.50257	2.22695	10.6738	0.00108663	86.2088	2.70721	0.679658	3.98319	6.79977e-05	PGGHG	protein-glucosylgalactosylhydroxylysine glucosidase [Source:NCBI gene;Acc:511919]	PGGHG	protein_coding	3619
ENSBTAG00000023792	2.50338	6.24465	7.28467	0.00695454	1436.63	2.73659	0.869488	3.14736	0.00164752				protein_coding	438
ENSBTAG00000007275	2.51517	0.892995	7.67151	0.00560995	34.0251	2.89575	0.916185	3.16066	0.00157411	TREM2	triggering receptor expressed on myeloid cells 2 [Source:VGNC Symbol;Acc:VGNC:36299]		protein_coding	1619
ENSBTAG00000038430	2.5476	3.10425	9.62164	0.00192298	159.162	2.76147	0.740233	3.73055	0.000191064				protein_coding	842
ENSBTAG00000015938	2.5703	4.93306	9.22793	0.00238351	625.749	2.70237	0.836729	3.22968	0.00123928	ARAP3	ArfGAP with RhoGAP domain, ankyrin repeat and PH domain 3 [Source:NCBI gene;Acc:112447442]	ARAP3	protein_coding	5419
ENSBTAG00000048613	2.57176	4.88811	9.39796	0.00217227	546.236	2.68441	0.770626	3.48342	0.000495059				protein_coding	231
ENSBTAG00000012638	2.57476	11.5185	7.76189	0.00533602	57699.1	2.75461	0.880989	3.12673	0.00176764	S100A12	S100 calcium binding protein A12 [Source:NCBI gene;Acc:282467]		protein_coding	664
ENSBTAG00000010449	2.5853	2.09981	7.92741	0.00486915	79.0683	2.87308	0.837108	3.43214	0.00059883	MOCS1	Bos taurus molybdenum cofactor synthesis 1 (MOCS1), transcript variant a, mRNA. [Source:RefSeq mRNA;Acc:NM_001166297]		protein_coding	2661
ENSBTAG00000020674	2.69106	5.22666	7.86455	0.00504133	719.995	2.91081	0.896004	3.24866	0.0011595	LTB	lymphotoxin beta [Source:VGNC Symbol;Acc:VGNC:31068]		protein_coding	696
ENSBTAG00000031852	2.69431	5.93474	7.52039	0.00610045	1196.45	2.91109	0.924721	3.14807	0.00164351	TBC1D10B	Bos taurus TBC1 domain family member 10B (TBC1D10B), mRNA. [Source:RefSeq mRNA;Acc:NM_001205771]		protein_coding	3781
ENSBTAG00000003305	2.69993	4.81052	11.4068	0.000731748	541.796	2.90911	0.746617	3.89639	9.76352e-05	NCF1	Neutrophil cytosol factor 1 [Source:UniProtKB/Swiss-Prot;Acc:O77774]	NCF1	protein_coding	1602
ENSBTAG00000019954	2.73881	3.28692	12.652	0.000375166	181.145	2.90341	0.686347	4.23024	2.33438e-05	ABHD2	Bos taurus abhydrolase domain containing 2 (ABHD2), mRNA. [Source:RefSeq mRNA;Acc:NM_001015549]		protein_coding	1968
ENSBTAG00000050790	2.73908	2.73767	9.21292	0.00240313	134.317	2.78943	0.863369	3.23086	0.00123416	C3H1orf226	chromosome 3 C1orf226 homolog [Source:NCBI gene;Acc:783439]		protein_coding	4172
ENSBTAG00000015821	2.78285	2.58813	7.58904	0.00587244	117.998	2.91562	0.94875	3.07312	0.00211832	AMPD3	adenosine monophosphate deaminase 3 [Source:VGNC Symbol;Acc:VGNC:50189]		protein_coding	1635
ENSBTAG00000044071	2.82088	2.28379	10.4608	0.00121933	92.2252	3.03707	0.800161	3.79557	0.000147303	HRH2	histamine receptor H2 [Source:VGNC Symbol;Acc:VGNC:29954]		protein_coding	3751
ENSBTAG00000049346	2.86435	4.86797	11.0302	0.000896399	564.014	3.13196	0.791191	3.95854	7.54083e-05		carcinoembryonic antigen-related cell adhesion molecule 4 [Source:NCBI gene;Acc:100336941]		protein_coding	2359
ENSBTAG00000034182	2.87012	1.44271	9.48804	0.00206816	45.8665	2.99609	0.845735	3.54258	0.000396228		tubulin alpha-1 chain [Source:NCBI gene;Acc:782966]		protein_coding	1356
ENSBTAG00000004043	2.98858	4.01455	9.14315	0.00249652	320.418	3.1166	0.929871	3.35165	0.000803311		Bos taurus Fc gamma 2 receptor (LOC407171), mRNA. [Source:RefSeq mRNA;Acc:NM_001001138]		protein_coding	1574
ENSBTAG00000045880	2.99028	3.26301	11.8914	0.000563931	182.463	3.22134	0.783502	4.11147	3.93155e-05		sialic acid binding Ig like lectin 5 [Source:NCBI gene;Acc:100300478]		protein_coding	2007
ENSBTAG00000035081	3.04442	2.05797	7.63191	0.00573447	79.919	3.34596	1.02596	3.26129	0.00110908	SERINC2	Bos taurus serine incorporator 2 (SERINC2), mRNA. [Source:RefSeq mRNA;Acc:NM_001035285]		protein_coding	2148
ENSBTAG00000010057	3.09562	1.70268	10.6348	0.0011098	60.5351	3.20024	0.88309	3.62391	0.000290177	GZMB	granzyme B [Source:NCBI gene;Acc:508646]	GZMB	protein_coding	1076
ENSBTAG00000027075	3.12825	3.6297	16.0269	6.24478e-05	232.44	3.27958	0.699234	4.69025	2.7287e-06				protein_coding	372
ENSBTAG00000000347	3.13001	3.54322	10.3817	0.00127268	228.951	3.33623	0.897023	3.71923	0.000199831	RHOG	Bos taurus ras homolog family member G (RHOG), mRNA. [Source:RefSeq mRNA;Acc:NM_001080305]		protein_coding	1255
ENSBTAG00000012289	3.32364	1.44231	11.5781	0.000667333	50.8022	3.5612	0.923813	3.85489	0.000115782	AKR7A2	Bos taurus aldo-keto reductase family 7 member A2 (AKR7A2), mRNA. [Source:RefSeq mRNA;Acc:NM_001101949]		protein_coding	1334
ENSBTAG00000010047	3.3576	2.45873	7.33666	0.00675621	111.824	3.33595	1.17372	2.8422	0.00448037	TIAM2	T cell lymphoma invasion and metastasis 2 [Source:NCBI gene;Acc:100139161]	TIAM2	protein_coding	5293
ENSBTAG00000001562	3.56956	6.14683	10.1506	0.00144251	1427.75	3.80176	1.16882	3.25264	0.0011434	NFE2	Bos taurus nuclear factor, erythroid 2 (NFE2), mRNA. [Source:RefSeq mRNA;Acc:NM_001014923]		protein_coding	1891
ENSBTAG00000046090	3.64062	3.38716	9.05498	0.0026198	227.789	3.80555	1.12577	3.38042	0.000723762		mas-related G-protein coupled receptor member D [Source:NCBI gene;Acc:507247]		protein_coding	3886
ENSBTAG00000020350	3.89264	4.86267	11.8953	0.000562757	581.295	4.13934	1.01237	4.08875	4.3371e-05	DUSP2	dual specificity phosphatase 2 [Source:VGNC Symbol;Acc:VGNC:28255]		protein_coding	1873
ENSBTAG00000014762	3.89284	2.74549	13.6002	0.000226164	133.359	3.99588	0.974754	4.09937	4.14268e-05	ISG20	interferon stimulated exonuclease gene 20 [Source:VGNC Symbol;Acc:VGNC:30294]		protein_coding	1618
ENSBTAG00000053179	4.03454	1.92797	16.3858	5.1672e-05	73.156	4.26394	0.906418	4.70416	2.54913e-06				protein_coding	327
ENSBTAG00000013334	4.17028	7.68345	14.7495	0.000122783	4235.18	4.31961	1.13201	3.81589	0.000135693	CSF3R	colony stimulating factor 3 receptor [Source:VGNC Symbol;Acc:VGNC:27758]		protein_coding	3208
ENSBTAG00000031814	4.23936	7.68847	8.35586	0.00384446	4219.22	4.25303	1.583	2.6867	0.00721626	SDS	serine dehydratase [Source:VGNC Symbol;Acc:VGNC:34399]		protein_coding	2577
ENSBTAG00000001794	4.37941	5.17965	15.7721	7.14471e-05	724.07	4.54799	0.98187	4.63196	3.62212e-06	RPL36	ribosomal protein L36 [Source:NCBI gene;Acc:768327]		protein_coding	551
ENSBTAG00000007073	4.496	1.97023	10.6406	0.00110634	83.9347	4.71229	1.26102	3.73689	0.000186314	CPB2	carboxypeptidase B2 [Source:VGNC Symbol;Acc:VGNC:27646]		protein_coding	1789
