## supplementary table 13 for "Rewiring of gene expression in circulating white blood cells is associated with pregnancy outcome in heifers (Bos taurus)"

### Sheet: 2019_12_27_merged_AI_NP_mRNA_ge
Supplementary table 13. Differentially expressed genes between AI-preg and not-pregnant heifers for both years.
Gene ID	logFC	logCPM	LR	PValue	baseMean	log2FoldChange	lfcSE	stat	pvalue	external_gene_name	description	hgnc_symbol	gene_biotype	transcript_length
ENSBTAG00000004591	-1.6511	2.0562	6.4217	0.0113	61.9661	-1.4237	0.5986	-2.3784	0.0174	PLPPR5	phospholipid phosphatase related 5 [Source:VGNC Symbol;Acc:VGNC:55659]		protein_coding	1251
ENSBTAG00000003601	-1.2578	1.8374	5.5658	0.0183	52.9964	-1.1328	0.4759	-2.3804	0.0173	ZMAT1	zinc finger matrin-type 1 [Source:VGNC Symbol;Acc:VGNC:37190]		protein_coding	3351
ENSBTAG00000051249	-1.08	5.3823	9.2187	0.0024	714.948	-0.9142	0.3539	-2.5829	0.0098	SMIM26	small integral membrane protein 26 [Source:HGNC Symbol;Acc:HGNC:43430]	SMIM26	protein_coding	273
ENSBTAG00000051500	-1.0771	2.5793	4.8417	0.0278	90.9655	-1.0023	0.4175	-2.4006	0.0164	ZNF389	Bos taurus zinc finger protein 389 (ZNF389), mRNA. [Source:RefSeq mRNA;Acc:NM_001145131]		protein_coding	1590
ENSBTAG00000001725	-1.0367	5.2395	9.1058	0.0025	623.138	-0.9018	0.3271	-2.7567	0.0058	CXCL10	C-X-C motif chemokine ligand 10 [Source:VGNC Symbol;Acc:VGNC:27846]		protein_coding	1750
ENSBTAG00000003174	-0.9262	4.2349	7.0938	0.0077	328.354	-0.7701	0.346	-2.2255	0.026	NDUFAF4	NADH:ubiquinone oxidoreductase complex assembly factor 4 [Source:VGNC Symbol;Acc:VGNC:31956]		protein_coding	937
ENSBTAG00000052269	-0.9	3.5504	6.7477	0.0094	180.076	-0.7591	0.2582	-2.9397	0.0033				protein_coding	339
ENSBTAG00000013168	-0.8801	6.0721	8.3244	0.0039	1119.67	-0.7268	0.2886	-2.518	0.0118	RPA3	Bos taurus replication protein A3 (RPA3), mRNA. [Source:RefSeq mRNA;Acc:NM_001034427]		protein_coding	675
ENSBTAG00000054835	-0.8635	1.2867	6.6261	0.01	38.4241	-0.7003	0.3216	-2.1777	0.0294				protein_coding	189
ENSBTAG00000001412	-0.8405	3.6032	6.8706	0.0088	196.453	-0.7247	0.2627	-2.7583	0.0058	N6AMT1	Bos taurus N-6 adenine-specific DNA methyltransferase 1 (N6AMT1), mRNA. [Source:RefSeq mRNA;Acc:NM_001083513]		protein_coding	1573
ENSBTAG00000049161	-0.8302	5.1015	7.6667	0.0056	555.86	-0.693	0.2463	-2.814	0.0049				protein_coding	156
ENSBTAG00000014223	-0.8241	2.7787	5.0224	0.025	108.834	-0.701	0.2905	-2.4133	0.0158				protein_coding	654
ENSBTAG00000007112	-0.8053	3.5295	5.8482	0.0156	190.019	-0.6236	0.2872	-2.1717	0.0299	HSPB11	Bos taurus heat shock protein family B (small) member 11 (HSPB11), mRNA. [Source:RefSeq mRNA;Acc:NM_001076412]		protein_coding	682
ENSBTAG00000027049	-0.8022	4.0465	5.2429	0.022	263.799	-0.6809	0.2918	-2.3339	0.0196	SDHAF4	succinate dehydrogenase complex assembly factor 4 [Source:NCBI gene;Acc:768071]	SDHAF4	protein_coding	501
ENSBTAG00000018447	-0.7999	7.9165	7.6731	0.0056	4079.28	-0.6292	0.2876	-2.188	0.0287	RABGGTB	Rab geranylgeranyltransferase subunit beta [Source:VGNC Symbol;Acc:VGNC:33671]		protein_coding	1457
ENSBTAG00000020802	-0.7722	4.6762	4.7093	0.03	397.42	-0.6585	0.2802	-2.3504	0.0188		dynein axonemal heavy chain 12 [Source:NCBI gene;Acc:100847355]		protein_coding	11889
ENSBTAG00000036016	-0.7684	7.2482	6.0833	0.0136	2417.23	-0.6281	0.2792	-2.2496	0.0245	FAM111B	Bos taurus family with sequence similarity 111 member B (FAM111B), mRNA. [Source:RefSeq mRNA;Acc:NM_001205654]		protein_coding	4166
ENSBTAG00000046794	-0.7507	1.7692	4.7433	0.0294	53.1135	-0.6521	0.3001	-2.1728	0.0298				protein_coding	249
ENSBTAG00000015686	-0.6941	6.1201	7.1708	0.0074	1129.91	-0.5508	0.2072	-2.6582	0.0079	TERF2IP	Bos taurus TERF2 interacting protein (TERF2IP), mRNA. [Source:RefSeq mRNA;Acc:NM_001075412]		protein_coding	2176
ENSBTAG00000032163	-0.684	6.9942	5.6425	0.0175	2030.16	-0.576	0.2349	-2.4523	0.0142	LTV1	Bos taurus LTV1 ribosome biogenesis factor (LTV1), mRNA. [Source:RefSeq mRNA;Acc:NM_001075326]		protein_coding	1845
ENSBTAG00000009514	-0.6562	7.4999	5.4104	0.02	2859.29	-0.5388	0.2275	-2.3681	0.0179	PPWD1	Bos taurus peptidylprolyl isomerase domain and WD repeat containing 1 (PPWD1), mRNA. [Source:RefSeq mRNA;Acc:NM_001046231]		protein_coding	2394
ENSBTAG00000003485	-0.6491	6.3832	5.8755	0.0154	1360.38	-0.5206	0.2352	-2.2138	0.0268	MAGOH	Bos taurus mago homolog, exon junction complex subunit (MAGOH), mRNA. [Source:RefSeq mRNA;Acc:NM_001034245]		protein_coding	709
ENSBTAG00000050925	-0.6395	7.5726	6.5221	0.0107	3054.62	-0.5144	0.195	-2.6373	0.0084	ZC3H11A			protein_coding	920
ENSBTAG00000007385	-0.6273	6.1534	6.805	0.0091	1172.7	-0.4902	0.2078	-2.3591	0.0183	EMC7	Bos taurus ER membrane protein complex subunit 7 (EMC7), mRNA. [Source:RefSeq mRNA;Acc:NM_001099143]		protein_coding	1125
ENSBTAG00000008054	-0.6082	7.1664	8.7703	0.0031	2393.48	-0.4512	0.1994	-2.2633	0.0236	ZNF706	Bos taurus zinc finger protein 706 (ZNF706), transcript variant 2, mRNA. [Source:RefSeq mRNA;Acc:NM_001199073]		protein_coding	1070
ENSBTAG00000007847	-0.6048	7.3974	5.3638	0.0206	2687.74	-0.4686	0.2085	-2.2476	0.0246	EED	Bos taurus embryonic ectoderm development (EED), mRNA. [Source:RefSeq mRNA;Acc:NM_001040494]		protein_coding	1556
ENSBTAG00000003622	-0.583	5.787	4.9879	0.0255	893.407	-0.473	0.2057	-2.2993	0.0215	ZKSCAN7	Bos taurus zinc finger with KRAB and SCAN domains 7 (ZKSCAN7), mRNA. [Source:RefSeq mRNA;Acc:NM_001206812]		protein_coding	3007
ENSBTAG00000006876	-0.5798	6.4279	5.5482	0.0185	1375.01	-0.4401	0.1893	-2.3252	0.0201	PMPCB	peptidase, mitochondrial processing beta subunit [Source:VGNC Symbol;Acc:VGNC:33076]		protein_coding	2294
ENSBTAG00000012791	-0.5789	5.2103	4.8429	0.0278	588.479	-0.4354	0.1904	-2.2865	0.0222	GATC	Bos taurus glutamyl-tRNA amidotransferase subunit C (GATC), mRNA. [Source:RefSeq mRNA;Acc:NM_001046562]		protein_coding	1109
ENSBTAG00000005795	-0.5786	5.0769	5.5113	0.0189	544.993	-0.4398	0.1855	-2.3712	0.0177	DHX32	Bos taurus DEAH-box helicase 32 (putative) (DHX32), mRNA. [Source:RefSeq mRNA;Acc:NM_001101144]		protein_coding	3335
ENSBTAG00000015060	-0.5739	5.4609	4.9841	0.0256	716.752	-0.4645	0.2034	-2.2837	0.0224	GBP5	Bos taurus guanylate binding protein 5 (GBP5), mRNA. [Source:RefSeq mRNA;Acc:NM_001075746]		protein_coding	2134
ENSBTAG00000013600	-0.511	6.4496	5.6723	0.0172	1433.9	-0.3801	0.1622	-2.3436	0.0191	PSMG1	Bos taurus proteasome assembly chaperone 1 (PSMG1), mRNA. [Source:RefSeq mRNA;Acc:NM_001076347]		protein_coding	1027
ENSBTAG00000016451	-0.4909	7.2602	4.9281	0.0264	2465.79	-0.3434	0.157	-2.1874	0.0287	HSPA14	heat shock protein family A (Hsp70) member 14 [Source:NCBI gene;Acc:534751]		protein_coding	3220
ENSBTAG00000047874	-0.4852	8.1948	5.6545	0.0174	4790.71	-0.3564	0.1554	-2.2938	0.0218	PRPF38B	pre-mRNA processing factor 38B [Source:VGNC Symbol;Acc:VGNC:33376]		protein_coding	2004
ENSBTAG00000013952	-0.4472	9.5903	4.7707	0.0289	12537.2	-0.319	0.1355	-2.3547	0.0185	HNRNPD	Bos taurus heterogeneous nuclear ribonucleoprotein D (HNRNPD), mRNA. [Source:RefSeq mRNA;Acc:NM_001098064]		protein_coding	1717
ENSBTAG00000017243	0.6141	4.7933	5.0944	0.024	460.875	0.7805	0.2502	3.1199	0.0018	GATA3	GATA binding protein 3 [Source:VGNC Symbol;Acc:VGNC:29267]		protein_coding	2395
ENSBTAG00000046533	0.6211	6.9993	5.0062	0.0253	2195.55	0.8238	0.2776	2.9682	0.003	RAB31	Bos taurus RAB31, member RAS oncogene family (RAB31), mRNA. [Source:RefSeq mRNA;Acc:NM_001076944]		protein_coding	4127
ENSBTAG00000000320	0.6947	5.7701	5.5163	0.0188	927.383	0.8976	0.2962	3.0299	0.0024	UBAP1	Bos taurus ubiquitin associated protein 1 (UBAP1), mRNA. [Source:RefSeq mRNA;Acc:NM_001100376]		protein_coding	2759
ENSBTAG00000027151	0.7214	5.73	5.6086	0.0179	902.453	0.8768	0.288	3.0449	0.0023	ARHGAP26	Bos taurus Rho GTPase activating protein 26 (ARHGAP26), mRNA. [Source:RefSeq mRNA;Acc:NM_001205522]		protein_coding	4338
ENSBTAG00000012899	0.8197	5.887	5.8428	0.0156	1000.1	1.0063	0.3323	3.0279	0.0025	IFNGR2	interferon gamma receptor 2 [Source:VGNC Symbol;Acc:VGNC:30059]		protein_coding	1131
ENSBTAG00000021442	0.8371	1.5535	4.8553	0.0276	47.4612	1.0222	0.3782	2.7028	0.0069	CRTAP	Bos taurus cartilage associated protein (CRTAP), mRNA. [Source:RefSeq mRNA;Acc:NM_001206045]		protein_coding	2330
ENSBTAG00000008151	0.8407	5.5561	5.9934	0.0144	808.761	1.0348	0.3705	2.7927	0.0052	MAP3K3	mitogen-activated protein kinase kinase kinase 3 [Source:VGNC Symbol;Acc:VGNC:31196]		protein_coding	4984
ENSBTAG00000007659	0.8793	6.1219	8.1681	0.0043	1267.65	1.0937	0.338	3.2362	0.0012	CORO2A	Bos taurus coronin 2A (CORO2A), mRNA. [Source:RefSeq mRNA;Acc:NM_001038220]		protein_coding	4455
ENSBTAG00000019910	0.8902	6.7285	4.8289	0.028	1795.79	1.0506	0.3961	2.6523	0.008	SDCBP	syndecan binding protein [Source:VGNC Symbol;Acc:VGNC:34382]		protein_coding	2004
ENSBTAG00000014089	0.8958	2.2108	4.9703	0.0258	78.6558	1.1255	0.4222	2.666	0.0077	PPCDC	phosphopantothenoylcysteine decarboxylase [Source:VGNC Symbol;Acc:VGNC:33188]		protein_coding	1943
ENSBTAG00000003177	0.8999	3.9355	5.2066	0.0225	283.233	1.0826	0.4032	2.6853	0.0072	SLC25A33	solute carrier family 25 member 33 [Source:VGNC Symbol;Acc:VGNC:34759]		protein_coding	1447
ENSBTAG00000008545	0.9021	2.91	5.4352	0.0197	135.322	1.1306	0.3911	2.8906	0.0038	ATF3	Bos taurus activating transcription factor 3 (ATF3), mRNA. [Source:RefSeq mRNA;Acc:NM_001046193]		protein_coding	2048
ENSBTAG00000017851	0.9056	5.2053	5.9762	0.0145	634.846	1.1365	0.3852	2.9501	0.0032	RXRA	Bos taurus retinoid X receptor alpha (RXRA), mRNA. [Source:RefSeq mRNA;Acc:NM_001304343]		protein_coding	4656
ENSBTAG00000010606	0.9077	5.0188	5.8079	0.016	595.206	1.0993	0.3978	2.7635	0.0057	PPP1R3B	Bos taurus protein phosphatase 1 regulatory subunit 3B (PPP1R3B), mRNA. [Source:RefSeq mRNA;Acc:NM_001103247]		protein_coding	2309
ENSBTAG00000013689	0.92	5.4865	6.0901	0.0136	842.984	1.0915	0.398	2.7425	0.0061	MCTP2	multiple C2 and transmembrane domain containing 2 [Source:VGNC Symbol;Acc:VGNC:31324]		protein_coding	4151
ENSBTAG00000002148	0.9215	4.2077	5.2649	0.0218	323.332	1.0923	0.3828	2.8535	0.0043	RAB3D	RAB3D, member RAS oncogene family [Source:VGNC Symbol;Acc:VGNC:33652]		protein_coding	3578
ENSBTAG00000014548	0.9299	4.5605	4.9031	0.0268	408.702	1.0802	0.4155	2.5996	0.0093	FAM129A	family with sequence similarity 129 member A [Source:VGNC Symbol;Acc:VGNC:28726]		protein_coding	3443
ENSBTAG00000009137	0.9344	4.6572	5.1882	0.0227	441.243	1.1329	0.4323	2.6205	0.0088	NKG7	natural killer cell granule protein 7 [Source:VGNC Symbol;Acc:VGNC:32094]		protein_coding	1412
ENSBTAG00000011975	0.9419	6.6229	5.9158	0.015	1745.26	1.1241	0.394	2.8533	0.0043	SERPINB1	serpin family B member 1 [Source:VGNC Symbol;Acc:VGNC:34470]		protein_coding	2492
ENSBTAG00000009236	0.957	7.0419	8.5549	0.0034	2447.88	1.1853	0.3777	3.1378	0.0017	DAGLB	Bos taurus diacylglycerol lipase beta (DAGLB), mRNA. [Source:RefSeq mRNA;Acc:NM_001083487]		protein_coding	4719
ENSBTAG00000016060	0.9638	4.7143	5.6335	0.0176	508.12	1.2067	0.4366	2.7636	0.0057	CREM	cAMP responsive element modulator [Source:VGNC Symbol;Acc:VGNC:27706]		protein_coding	1095
ENSBTAG00000009289	0.9776	5.8196	7.6807	0.0056	981.209	1.1596	0.3484	3.3282	0.0009	MS4A8	Bos taurus membrane spanning 4-domains A8 (MS4A8), mRNA. [Source:RefSeq mRNA;Acc:NM_001034056]		protein_coding	1131
ENSBTAG00000010731	0.9792	5.0112	5.0512	0.0246	587.134	1.2167	0.4733	2.5709	0.0101	CDKN2D	Bos taurus cyclin dependent kinase inhibitor 2D (CDKN2D), mRNA. [Source:RefSeq mRNA;Acc:NM_001046050]		protein_coding	1771
ENSBTAG00000012223	0.9934	4.8841	4.7351	0.0296	567.189	1.2083	0.5034	2.4002	0.0164	TNFSF14	TNF superfamily member 14 [Source:VGNC Symbol;Acc:VGNC:36173]		protein_coding	1851
ENSBTAG00000020645	0.9947	7.4482	5.4094	0.02	2978.51	1.1706	0.4548	2.5737	0.0101	GNAI2	Bos taurus G protein subunit alpha i2 (GNAI2), mRNA. [Source:RefSeq mRNA;Acc:NM_001101040]		protein_coding	2294
ENSBTAG00000007932	1.0227	6.2703	5.2507	0.0219	1368.68	1.2497	0.4747	2.6326	0.0085	HCK	Bos taurus HCK proto-oncogene, Src family tyrosine kinase (HCK), transcript variant 1, mRNA. [Source:RefSeq mRNA;Acc:NM_001110194]		protein_coding	2046
ENSBTAG00000027051	1.0308	5.4548	6.6457	0.0099	826.794	1.2525	0.4428	2.8285	0.0047	PTAFR	platelet activating factor receptor [Source:VGNC Symbol;Acc:VGNC:33488]		protein_coding	3416
ENSBTAG00000019327	1.0382	1.6248	4.731	0.0296	49.4407	1.2514	0.4847	2.5821	0.0098	NRAP	Bos taurus nebulin related anchoring protein (NRAP), mRNA. [Source:RefSeq mRNA;Acc:NM_001098072]		protein_coding	5592
ENSBTAG00000002977	1.0452	5.2708	5.8776	0.0153	687.053	1.2852	0.4694	2.7378	0.0062	ECE1	endothelin converting enzyme 1 [Source:VGNC Symbol;Acc:VGNC:28302]		protein_coding	4677
ENSBTAG00000039014	1.0474	3.1524	5.778	0.0162	151.66	1.2235	0.4471	2.7364	0.0062	DEF8	Bos taurus differentially expressed in FDCP 8 homolog (DEF8), mRNA. [Source:RefSeq mRNA;Acc:NM_001098957]		protein_coding	2874
ENSBTAG00000014465	1.0685	4.5957	5.7685	0.0163	426.216	1.3032	0.4521	2.8827	0.0039	SERPINE1	serpin family E member 1 [Source:VGNC Symbol;Acc:VGNC:34476]		protein_coding	4431
ENSBTAG00000027760	1.0693	2.5385	5.2901	0.0214	99.0905	1.2519	0.4718	2.6532	0.008				protein_coding	1008
ENSBTAG00000011263	1.0765	4.7281	4.8628	0.0274	454.349	1.28	0.5019	2.5504	0.0108	EIF6	eukaryotic translation initiation factor 6 [Source:VGNC Symbol;Acc:VGNC:57006]		protein_coding	3513
ENSBTAG00000031441	1.083	5.4988	4.7146	0.0299	764.481	1.2583	0.5063	2.4854	0.0129	FXYD5	FXYD domain containing ion transport regulator 5 [Source:VGNC Symbol;Acc:VGNC:29158]		protein_coding	2553
ENSBTAG00000001601	1.0878	7.12	4.8738	0.0273	2335.3	1.27	0.4987	2.5467	0.0109	PKM	pyruvate kinase M1/2 [Source:VGNC Symbol;Acc:VGNC:55132]		protein_coding	3090
ENSBTAG00000023283	1.0994	6.1486	5.9419	0.0148	1283.24	1.2616	0.4492	2.8084	0.005	JAML	Bos taurus junction adhesion molecule like (JAML), mRNA. [Source:RefSeq mRNA;Acc:NM_001080250]		protein_coding	1740
ENSBTAG00000012500	1.1102	5.3536	4.9095	0.0267	722.247	1.3172	0.5398	2.44	0.0147	RARA	Bos taurus retinoic acid receptor alpha (RARA), mRNA. [Source:RefSeq mRNA;Acc:NM_001014942]		protein_coding	3635
ENSBTAG00000004258	1.1183	9.8472	5.0013	0.0253	16702.7	1.2846	0.5364	2.3946	0.0166	EEF2	Bos taurus eukaryotic translation elongation factor 2 (EEF2), mRNA. [Source:RefSeq mRNA;Acc:NM_001075121]		protein_coding	3182
ENSBTAG00000007213	1.1192	8.3608	7.0707	0.0078	5996.84	1.3217	0.4467	2.9591	0.0031				protein_coding	3875
ENSBTAG00000008435	1.1222	5.2787	4.7673	0.029	690.675	1.3177	0.5278	2.4968	0.0125	DELE1	DAP3 binding cell death enhancer 1 [Source:VGNC Symbol;Acc:VGNC:50135]		protein_coding	2851
ENSBTAG00000002773	1.1233	3.1547	4.9123	0.0267	158.82	1.285	0.4939	2.6018	0.0093				protein_coding	2911
ENSBTAG00000010336	1.1236	6.8092	5.1085	0.0238	2035.53	1.3019	0.5322	2.4462	0.0144	TALDO1	Bos taurus transaldolase 1 (TALDO1), mRNA. [Source:RefSeq mRNA;Acc:NM_001035283]		protein_coding	1238
ENSBTAG00000045948	1.1271	2.6045	4.7579	0.0292	98.7288	1.3045	0.5039	2.5888	0.0096	CSF2RA	colony stimulating factor 2 receptor alpha subunit [Source:VGNC Symbol;Acc:VGNC:55042]		protein_coding	1164
ENSBTAG00000021785	1.1281	5.2953	5.2827	0.0215	698.751	1.313	0.5048	2.6011	0.0093	TMEM219	Bos taurus transmembrane protein 219 (TMEM219), transcript variant 1, mRNA. [Source:RefSeq mRNA;Acc:NM_001080231]		protein_coding	1834
ENSBTAG00000013495	1.1372	4.6078	4.916	0.0266	443.986	1.2777	0.5124	2.4934	0.0127	WDFY3	WD repeat and FYVE domain containing 3 [Source:VGNC Symbol;Acc:VGNC:36877]		protein_coding	10584
ENSBTAG00000000250	1.1461	4.0272	4.8258	0.028	288.575	1.3366	0.5274	2.5344	0.0113	HDHD3	Bos taurus haloacid dehalogenase like hydrolase domain containing 3 (HDHD3), mRNA. [Source:RefSeq mRNA;Acc:NM_001014896]		protein_coding	1618
ENSBTAG00000019954	1.1479	3.507	5.4299	0.0198	191.394	1.2971	0.4789	2.7083	0.0068	ABHD2	Bos taurus abhydrolase domain containing 2 (ABHD2), mRNA. [Source:RefSeq mRNA;Acc:NM_001015549]		protein_coding	1968
ENSBTAG00000017310	1.154	2.3215	5.9867	0.0144	87.2602	1.3296	0.4669	2.8477	0.0044	EVA1C	Bos taurus eva-1 homolog C (EVA1C), mRNA. [Source:RefSeq mRNA;Acc:NM_001199027]		protein_coding	1961
ENSBTAG00000038080	1.1618	2.2531	4.732	0.0296	80.0915	1.3464	0.5327	2.5274	0.0115		duodenase-1 [Source:NCBI gene;Acc:508858]		protein_coding	768
ENSBTAG00000007661	1.1736	6.6163	5.5831	0.0181	1656.02	1.3536	0.5033	2.6896	0.0072	MYO1F	myosin IF [Source:VGNC Symbol;Acc:VGNC:31821]		protein_coding	4411
ENSBTAG00000003196	1.1754	4.2706	4.7356	0.0295	341.557	1.3419	0.5115	2.6234	0.0087	PAPSS2	Bos taurus 3'-phosphoadenosine 5'-phosphosulfate synthase 2 (PAPSS2), mRNA. [Source:RefSeq mRNA;Acc:NM_001076075]		protein_coding	1958
ENSBTAG00000051768	1.1806	3.7817	4.904	0.0268	254.473	1.342	0.5204	2.5789	0.0099				protein_coding	597
ENSBTAG00000046862	1.1898	4.1159	5.7998	0.016	313.149	1.3433	0.5006	2.6831	0.0073	MARCKSL1	Bos taurus MARCKS like 1 (MARCKSL1), mRNA. [Source:RefSeq mRNA;Acc:NM_001076172]		protein_coding	1588
ENSBTAG00000019665	1.1943	6.329	6.5926	0.0102	1619.95	1.4093	0.4951	2.8466	0.0044	IL1RN	interleukin 1 receptor antagonist [Source:VGNC Symbol;Acc:VGNC:30136]		protein_coding	2596
ENSBTAG00000031548	1.1978	1.3768	7.0286	0.008	42.5664	1.3331	0.4525	2.9462	0.0032		uncharacterized LOC514257 [Source:NCBI gene;Acc:514257]		protein_coding	4890
ENSBTAG00000013046	1.1978	5.0528	6.1989	0.0128	574.026	1.4017	0.486	2.8841	0.0039	MPP1	membrane palmitoylated protein 1 [Source:VGNC Symbol;Acc:VGNC:31582]		protein_coding	2722
ENSBTAG00000017592	1.2042	4.0769	5.8771	0.0153	322.073	1.3865	0.4761	2.9122	0.0036	GPAT3	Bos taurus glycerol-3-phosphate acyltransferase 3 (GPAT3), mRNA. [Source:RefSeq mRNA;Acc:NM_001192514]		protein_coding	2465
ENSBTAG00000000073	1.2042	3.0555	4.7914	0.0286	140.796	1.4145	0.5574	2.538	0.0112	LRPAP1	LDL receptor related protein associated protein 1 [Source:VGNC Symbol;Acc:VGNC:30995]		protein_coding	2390
ENSBTAG00000046406	1.2155	4.7553	6.1567	0.0131	477.132	1.4049	0.5056	2.7786	0.0055	R3HDM4	Bos taurus R3H domain containing 4 (R3HDM4), mRNA. [Source:RefSeq mRNA;Acc:NM_001046548]		protein_coding	2276
ENSBTAG00000018203	1.216	4.1134	4.7261	0.0297	317.466	1.3571	0.5392	2.5169	0.0118	CD101	CD101 molecule [Source:VGNC Symbol;Acc:VGNC:27001]		protein_coding	5391
ENSBTAG00000015318	1.2191	1.7944	5.2554	0.0219	59.0268	1.4582	0.5581	2.6127	0.009	NECTIN2	nectin cell adhesion molecule 2 [Source:VGNC Symbol;Acc:VGNC:52209]		protein_coding	3025
ENSBTAG00000012976	1.2216	6.3448	6.6029	0.0102	1551.1	1.3762	0.4719	2.9162	0.0035	WLS	Bos taurus wntless Wnt ligand secretion mediator (WLS), mRNA. [Source:RefSeq mRNA;Acc:NM_001192651]		protein_coding	2839
ENSBTAG00000004852	1.2295	5.2758	7.3177	0.0068	679.702	1.4171	0.4582	3.0928	0.002	PLEKHO1	pleckstrin homology domain containing O1 [Source:VGNC Symbol;Acc:VGNC:33026]		protein_coding	2333
ENSBTAG00000002615	1.2525	3.5282	5.3296	0.021	231.414	1.4251	0.5555	2.5655	0.0103	LONRF3	Bos taurus LON peptidase N-terminal domain and ring finger 3 (LONRF3), mRNA. [Source:RefSeq mRNA;Acc:NM_001191134]		protein_coding	3121
ENSBTAG00000020433	1.2574	3.9294	6.7894	0.0092	252.861	1.4338	0.4611	3.1095	0.0019	NLRP1	NLR family pyrin domain containing 1 [Source:VGNC Symbol;Acc:VGNC:32115]		protein_coding	5617
ENSBTAG00000012228	1.2683	4.6944	5.0944	0.024	459.156	1.4503	0.5738	2.5277	0.0115	SEMA4A	semaphorin 4A [Source:VGNC Symbol;Acc:VGNC:34433]		protein_coding	3990
ENSBTAG00000021709	1.2728	6.3258	5.9912	0.0144	1437.32	1.463	0.535	2.7348	0.0062	SPI1	Spi-1 proto-oncogene [Source:VGNC Symbol;Acc:VGNC:35213]		protein_coding	2463
ENSBTAG00000039738	1.2731	2.3757	6.4081	0.0114	93.5598	1.5006	0.5062	2.9645	0.003	TMIGD3	Bos taurus transmembrane and immunoglobulin domain containing 3 (TMIGD3), transcript variant 2, mRNA. [Source:RefSeq mRNA;Acc:NM_001079645]		protein_coding	1958
ENSBTAG00000045565	1.2945	2.817	8.3436	0.0039	116.595	1.4874	0.424	3.5084	0.0005	NHSL2	NHS like 2 [Source:VGNC Symbol;Acc:VGNC:32073]		protein_coding	3918
ENSBTAG00000003341	1.3038	3.9632	5.4465	0.0196	269.142	1.4917	0.567	2.6308	0.0085	DOK2	docking protein 2 [Source:VGNC Symbol;Acc:VGNC:28166]		protein_coding	3053
ENSBTAG00000010994	1.3048	4.8046	4.8602	0.0275	497.937	1.49	0.5985	2.4897	0.0128	CTSF	Bos taurus cathepsin F (CTSF), mRNA. [Source:RefSeq mRNA;Acc:NM_001075416]		protein_coding	1961
ENSBTAG00000019121	1.3065	1.3025	4.838	0.0278	40.843	1.5279	0.6212	2.4596	0.0139	IFT122	Bos taurus intraflagellar transport 122 (IFT122), mRNA. [Source:RefSeq mRNA;Acc:NM_001206592]		protein_coding	4034
ENSBTAG00000014331	1.3088	2.353	5.6894	0.0171	89.9724	1.4868	0.5662	2.6259	0.0086				protein_coding	1511
ENSBTAG00000006156	1.3152	4.0986	4.9175	0.0266	344.139	1.5187	0.5721	2.6546	0.0079	BST1	bone marrow stromal cell antigen 1 [Source:VGNC Symbol;Acc:VGNC:26581]		protein_coding	2288
ENSBTAG00000012671	1.3163	4.9855	5.3005	0.0213	546.142	1.489	0.5807	2.5642	0.0103	TNIP1	Bos taurus TNFAIP3 interacting protein 1 (TNIP1), mRNA. [Source:RefSeq mRNA;Acc:NM_001024554]		protein_coding	2547
ENSBTAG00000011843	1.3243	7.781	5.0035	0.0253	3787.61	1.5127	0.5999	2.5215	0.0117	EEF1G	eukaryotic translation elongation factor 1 gamma [Source:VGNC Symbol;Acc:VGNC:28334]		protein_coding	3413
ENSBTAG00000015969	1.3276	5.4067	6.8658	0.0088	776.828	1.5297	0.5401	2.8322	0.0046	STK40	Bos taurus serine/threonine kinase 40 (STK40), mRNA. [Source:RefSeq mRNA;Acc:NM_001075727]		protein_coding	3584
ENSBTAG00000014269	1.3563	3.8003	7.133	0.0076	236.167	1.5384	0.4994	3.0804	0.0021	SCARB1	Bos taurus scavenger receptor class B member 1 (SCARB1), mRNA. [Source:RefSeq mRNA;Acc:NM_174597]		protein_coding	2576
ENSBTAG00000016763	1.3722	5.6599	5.0998	0.0239	901.431	1.5702	0.6082	2.5815	0.0098	MEPCE	Bos taurus methylphosphate capping enzyme (MEPCE), mRNA. [Source:RefSeq mRNA;Acc:NM_001080283]		protein_coding	2686
ENSBTAG00000012172	1.3725	4.6851	7.8187	0.0052	461.083	1.5637	0.5149	3.0369	0.0024	MIDN	midnolin [Source:VGNC Symbol;Acc:VGNC:31466]		protein_coding	4201
ENSBTAG00000014665	1.3758	2.5106	6.0967	0.0135	97.1032	1.5765	0.5601	2.8148	0.0049	ADAMTS2	Bos taurus ADAM metallopeptidase with thrombospondin type 1 motif 2 (ADAMTS2), mRNA. [Source:RefSeq mRNA;Acc:NM_174631]		protein_coding	4574
ENSBTAG00000000873	1.3836	2.0142	7.3814	0.0066	66.4183	1.5617	0.5007	3.1192	0.0018	SLC13A3	Bos taurus solute carrier family 13 member 3 (SLC13A3), mRNA. [Source:RefSeq mRNA;Acc:NM_001080288]		protein_coding	3443
ENSBTAG00000014237	1.3874	5.4197	5.5628	0.0183	741.276	1.5613	0.5879	2.656	0.0079	CYTH4	Bos taurus cytohesin 4 (CYTH4), mRNA. [Source:RefSeq mRNA;Acc:NM_001256669]		protein_coding	2972
ENSBTAG00000021192	1.3915	5.5654	4.8871	0.0271	824.498	1.5605	0.6394	2.4407	0.0147	NOP53	NOP53 ribosome biogenesis factor [Source:VGNC Symbol;Acc:VGNC:32168]		protein_coding	2432
ENSBTAG00000003692	1.3949	6.5349	6.1311	0.0133	1603.77	1.5699	0.5741	2.7346	0.0062	UCP2	Bos taurus uncoupling protein 2 (UCP2), mRNA. [Source:RefSeq mRNA;Acc:NM_001033611]		protein_coding	1590
ENSBTAG00000015938	1.4044	4.3364	5.5381	0.0186	388.721	1.5464	0.5972	2.5895	0.0096	ARAP3	ArfGAP with RhoGAP domain, ankyrin repeat and PH domain 3 [Source:NCBI gene;Acc:112447442]	ARAP3	protein_coding	5419
ENSBTAG00000010057	1.4065	1.8036	5.5426	0.0186	58.1757	1.6047	0.5881	2.7286	0.0064	GZMB	granzyme B [Source:NCBI gene;Acc:508646]	GZMB	protein_coding	1076
ENSBTAG00000031851	1.4074	5.3403	5.4738	0.0193	694.207	1.5849	0.6077	2.6081	0.0091	SELPLG	Bos taurus selectin P ligand (SELPLG), transcript variant 1, mRNA. [Source:RefSeq mRNA;Acc:NM_001037628]		protein_coding	2108
ENSBTAG00000000251	1.4243	3.2041	6.011	0.0142	166.034	1.6411	0.6005	2.7328	0.0063	ALAD	Bos taurus aminolevulinate dehydratase (ALAD), mRNA. [Source:RefSeq mRNA;Acc:NM_001014895]		protein_coding	1208
ENSBTAG00000012644	1.4251	2.6956	4.7796	0.0288	111.424	1.6179	0.6652	2.4321	0.015	UROD	Bos taurus uroporphyrinogen decarboxylase (UROD), mRNA. [Source:RefSeq mRNA;Acc:NM_001205558]		protein_coding	1979
ENSBTAG00000007453	1.4267	3.6311	5.0621	0.0245	217.919	1.6191	0.6348	2.5505	0.0108	NELFE	Bos taurus negative elongation factor complex member E (NELFE), mRNA. [Source:RefSeq mRNA;Acc:NM_001076204]		protein_coding	1267
ENSBTAG00000039256	1.4302	3.0012	6.6485	0.0099	139.616	1.6588	0.5655	2.9331	0.0034				protein_coding	2616
ENSBTAG00000048062	1.438	4.3271	8.6574	0.0033	364.592	1.627	0.5154	3.1569	0.0016	KDM6B	lysine demethylase 6B [Source:VGNC Symbol;Acc:VGNC:30532]		protein_coding	6537
ENSBTAG00000001368	1.4425	5.7279	5.1156	0.0237	956.675	1.6408	0.6396	2.5653	0.0103	LGALS3BP	galectin 3 binding protein [Source:VGNC Symbol;Acc:VGNC:30853]		protein_coding	2914
ENSBTAG00000003543	1.4524	3.763	5.4894	0.0191	237.357	1.6545	0.6293	2.6291	0.0086	KEAP1	Bos taurus kelch like ECH associated protein 1 (KEAP1), mRNA. [Source:RefSeq mRNA;Acc:NM_001101142]		protein_coding	2541
ENSBTAG00000010957	1.4531	2.8008	5.2914	0.0214	122.51	1.6687	0.6372	2.619	0.0088	LHPP	Bos taurus phospholysine phosphohistidine inorganic pyrophosphate phosphatase (LHPP), mRNA. [Source:RefSeq mRNA;Acc:NM_001080912]		protein_coding	3204
ENSBTAG00000014731	1.4581	7.3229	5.2488	0.022	2763.33	1.6222	0.6433	2.5217	0.0117	GAPDH	Bos taurus glyceraldehyde-3-phosphate dehydrogenase (GAPDH), mRNA. [Source:RefSeq mRNA;Acc:NM_001034034]		protein_coding	1638
ENSBTAG00000050712	1.4587	5.7333	6.9568	0.0083	966.751	1.638	0.5736	2.8556	0.0043	EHD1	EH domain containing 1 [Source:NCBI gene;Acc:511908]		protein_coding	4854
ENSBTAG00000023929	1.477	2.5235	5.6801	0.0172	96.9568	1.6378	0.6267	2.6133	0.009	FOSL2	Bos taurus FOS like 2, AP-1 transcription factor subunit (FOSL2), mRNA. [Source:RefSeq mRNA;Acc:NM_001192950]		protein_coding	2456
ENSBTAG00000014643	1.4798	5.3904	5.0803	0.0242	739.683	1.6506	0.6678	2.4718	0.0134	EEF1D	Bos taurus eukaryotic translation elongation factor 1 delta (EEF1D), transcript variant 1, mRNA. [Source:RefSeq mRNA;Acc:NM_001289966]		protein_coding	2276
ENSBTAG00000013510	1.4799	2.7467	4.898	0.0269	120.364	1.7041	0.6818	2.4996	0.0124	TOR2A	Bos taurus torsin family 2 member A (TOR2A), mRNA. [Source:RefSeq mRNA;Acc:NM_001083476]		protein_coding	1534
ENSBTAG00000004442	1.4935	4.979	6.0768	0.0137	551.177	1.6813	0.6105	2.7541	0.0059	AGPAT1	Bos taurus 1-acylglycerol-3-phosphate O-acyltransferase 1 (AGPAT1), mRNA. [Source:RefSeq mRNA;Acc:NM_177518]		protein_coding	2233
ENSBTAG00000014583	1.4978	4.9595	5.9049	0.0151	541.538	1.688	0.6228	2.7106	0.0067	CALM3	Bos taurus calmodulin 3 (CALM3), mRNA. [Source:RefSeq mRNA;Acc:NM_001046249]		protein_coding	2075
ENSBTAG00000008851	1.5018	3.4979	4.894	0.0269	215.845	1.6535	0.654	2.5285	0.0115		sialic acid binding Ig like lectin 8 [Source:NCBI gene;Acc:506364]		protein_coding	1858
ENSBTAG00000009432	1.5025	3.1023	6.3198	0.0119	151.346	1.6801	0.5864	2.8653	0.0042	PMF1	Bos taurus polyamine modulated factor 1 (PMF1), mRNA. [Source:RefSeq mRNA;Acc:NM_001038212]		protein_coding	1096
ENSBTAG00000013988	1.507	4.1841	4.9282	0.0264	323.397	1.7049	0.674	2.5295	0.0114	BID	Bos taurus BH3 interacting domain death agonist (BID), mRNA. [Source:RefSeq mRNA;Acc:NM_001075446]		protein_coding	1219
ENSBTAG00000003305	1.5106	4.6745	6.3203	0.0119	456.108	1.6845	0.5795	2.9068	0.0037	NCF1	Neutrophil cytosol factor 1 [Source:UniProtKB/Swiss-Prot;Acc:O77774]	NCF1	protein_coding	1602
ENSBTAG00000045880	1.5157	3.5598	6.2365	0.0125	205.668	1.7003	0.5995	2.8364	0.0046		sialic acid binding Ig like lectin 5 [Source:NCBI gene;Acc:100300478]		protein_coding	2007
ENSBTAG00000014122	1.5201	2.4233	4.7265	0.0297	89.7089	1.6784	0.7054	2.3794	0.0173	FOXRED1	Bos taurus FAD dependent oxidoreductase domain containing 1 (FOXRED1), mRNA. [Source:RefSeq mRNA;Acc:NM_001034371]		protein_coding	1988
ENSBTAG00000018451	1.5266	5.2231	5.5684	0.0183	641.379	1.6817	0.6506	2.5851	0.0097	PTMS	parathymosin [Source:NCBI gene;Acc:613777]		protein_coding	1528
ENSBTAG00000020872	1.5285	4.2734	7.8021	0.0052	374.144	1.7421	0.5597	3.1125	0.0019	C5AR1	complement C5a receptor 1 [Source:VGNC Symbol;Acc:VGNC:26641]		protein_coding	1974
ENSBTAG00000013606	1.5391	3.5701	5.1189	0.0237	207.002	1.7198	0.6756	2.5454	0.0109	FKBP2	FK506 binding protein 2 [Source:NCBI gene;Acc:538998]		protein_coding	1579
ENSBTAG00000031252	1.541	4.1473	5.2641	0.0218	308.721	1.742	0.6692	2.6032	0.0092	CD82	CD82 molecule [Source:VGNC Symbol;Acc:VGNC:27049]		protein_coding	2913
ENSBTAG00000002501	1.5414	3.709	4.9652	0.0259	228.618	1.7294	0.6913	2.5017	0.0124	CUEDC2	CUE domain containing 2 [Source:VGNC Symbol;Acc:VGNC:55945]		protein_coding	1095
ENSBTAG00000019040	1.5473	3.7007	5.6827	0.0171	227.862	1.7323	0.6557	2.6418	0.0082	PLBD2	Bos taurus phospholipase B domain containing 2 (PLBD2), mRNA. [Source:RefSeq mRNA;Acc:NM_001046170]		protein_coding	2630
ENSBTAG00000003741	1.5509	2.233	5.9396	0.0148	79.1154	1.7474	0.6486	2.6943	0.0071	NEURL1	neuralized E3 ubiquitin protein ligase 1 [Source:VGNC Symbol;Acc:VGNC:32013]		protein_coding	4396
ENSBTAG00000019915	1.5516	4.6321	5.4343	0.0197	447.126	1.7327	0.6864	2.5245	0.0116	GSN	Bos taurus gelsolin (GSN), transcript variant 1, mRNA. [Source:RefSeq mRNA;Acc:NM_001113284]		protein_coding	2798
ENSBTAG00000010888	1.555	5.5042	7.2734	0.007	790.168	1.7344	0.583	2.975	0.0029	VSIR	Bos taurus V-set immunoregulatory receptor (VSIR), mRNA. [Source:RefSeq mRNA;Acc:NM_001080347]		protein_coding	1744
ENSBTAG00000007952	1.5649	4.2574	5.3292	0.021	329.054	1.762	0.6754	2.6087	0.0091	MVP	Bos taurus major vault protein (MVP), mRNA. [Source:RefSeq mRNA;Acc:NM_001035317]		protein_coding	2758
ENSBTAG00000046750	1.5836	2.9455	8.1245	0.0044	132.432	1.7939	0.5471	3.2788	0.001	B3GNT3	Bos taurus UDP-GlcNAc:betaGal beta-1,3-N-acetylglucosaminyltransferase 3 (B3GNT3), mRNA. [Source:RefSeq mRNA;Acc:NM_001098473]		protein_coding	2336
ENSBTAG00000020535	1.5913	2.6594	4.7695	0.029	107.643	1.8059	0.7391	2.4435	0.0145	PYCARD	Bos taurus PYD and CARD domain containing (PYCARD), mRNA. [Source:RefSeq mRNA;Acc:NM_174730]		protein_coding	760
ENSBTAG00000011067	1.5949	5.0828	5.1508	0.0232	603.127	1.776	0.7025	2.5279	0.0115	IL17RA	interleukin 17 receptor A [Source:VGNC Symbol;Acc:VGNC:30122]		protein_coding	3651
ENSBTAG00000017273	1.5961	2.4569	5.0304	0.0249	95.8852	1.8264	0.7355	2.4833	0.013	LRRC25	Bos taurus leucine rich repeat containing 25 (LRRC25), mRNA. [Source:RefSeq mRNA;Acc:NM_174688]		protein_coding	1388
ENSBTAG00000046580	1.6134	4.2255	4.9801	0.0256	331.294	1.7807	0.7123	2.4999	0.0124	DHX58	Bos taurus DExH-box helicase 58 (DHX58), mRNA. [Source:RefSeq mRNA;Acc:NM_001015545]		protein_coding	2820
ENSBTAG00000004211	1.6228	4.6734	7.7908	0.0053	451.385	1.7931	0.5796	3.0935	0.002	TNFRSF1A	Bos taurus TNF receptor superfamily member 1A (TNFRSF1A), mRNA. [Source:RefSeq mRNA;Acc:NM_174674]		protein_coding	2380
ENSBTAG00000014137	1.6265	2.368	5.0879	0.0241	90.2188	1.7977	0.6876	2.6145	0.0089	CEP164	centrosomal protein 164 [Source:VGNC Symbol;Acc:VGNC:27196]		protein_coding	5697
ENSBTAG00000010681	1.6298	3.2984	5.7366	0.0166	171.632	1.8047	0.6848	2.6353	0.0084	NR1H3	Bos taurus nuclear receptor subfamily 1 group H member 3 (NR1H3), mRNA. [Source:RefSeq mRNA;Acc:NM_001014861]		protein_coding	2838
ENSBTAG00000044071	1.6658	2.548	8.3991	0.0038	100.854	1.92	0.5796	3.3125	0.0009	HRH2	histamine receptor H2 [Source:VGNC Symbol;Acc:VGNC:29954]		protein_coding	3751
ENSBTAG00000006752	1.6806	2.8369	5.7064	0.0169	124.419	1.8323	0.702	2.61	0.0091	PFKFB4	6-phosphofructo-2-kinase/fructose-2,6-biphosphatase 4 [Source:VGNC Symbol;Acc:VGNC:32772]		protein_coding	3374
ENSBTAG00000011754	1.6808	4.2118	5.4054	0.0201	331.736	1.845	0.7149	2.5808	0.0099	LAMTOR2	late endosomal/lysosomal adaptor, MAPK and MTOR activator 2 [Source:VGNC Symbol;Acc:VGNC:30780]		protein_coding	1366
ENSBTAG00000049306	1.6884	3.8623	5.9882	0.0144	256.838	1.873	0.6953	2.694	0.0071	MSRB1	Bos taurus methionine sulfoxide reductase B1 (MSRB1), mRNA. [Source:RefSeq mRNA;Acc:NM_001034810]		protein_coding	1297
ENSBTAG00000010449	1.6942	2.7026	6.7889	0.0092	111.478	1.885	0.6495	2.9022	0.0037	MOCS1	Bos taurus molybdenum cofactor synthesis 1 (MOCS1), transcript variant a, mRNA. [Source:RefSeq mRNA;Acc:NM_001166297]		protein_coding	2661
ENSBTAG00000014775	1.6948	4.9535	4.7984	0.0285	548.914	1.8641	0.7642	2.4394	0.0147	GUK1	Bos taurus guanylate kinase 1 (GUK1), transcript variant 3, mRNA. [Source:RefSeq mRNA;Acc:NM_001159413]		protein_coding	1152
ENSBTAG00000016253	1.701	3.2118	4.8225	0.0281	164.389	1.8703	0.7571	2.4703	0.0135	G6PC3	Bos taurus glucose-6-phosphatase catalytic subunit 3 (G6PC3), mRNA. [Source:RefSeq mRNA;Acc:NM_183364]		protein_coding	1492
ENSBTAG00000020674	1.7053	6.0142	5.3328	0.0209	1148.68	1.8748	0.7342	2.5534	0.0107	LTB	lymphotoxin beta [Source:VGNC Symbol;Acc:VGNC:31068]		protein_coding	696
ENSBTAG00000049346	1.7218	4.5887	8.8041	0.003	428.609	1.8947	0.554	3.42	0.0006		carcinoembryonic antigen-related cell adhesion molecule 4 [Source:NCBI gene;Acc:100336941]		protein_coding	2359
ENSBTAG00000031852	1.7436	5.6591	6.4122	0.0113	923.5	1.9209	0.6824	2.8148	0.0049	TBC1D10B	Bos taurus TBC1 domain family member 10B (TBC1D10B), mRNA. [Source:RefSeq mRNA;Acc:NM_001205771]		protein_coding	3781
ENSBTAG00000014898	1.7528	3.9048	5.922	0.015	261.203	1.9413	0.7186	2.7016	0.0069	HK3	Bos taurus hexokinase 3 (HK3), mRNA. [Source:RefSeq mRNA;Acc:NM_001101929]		protein_coding	3804
ENSBTAG00000021144	1.7702	4.6341	5.3431	0.0208	434.466	1.946	0.7582	2.5665	0.0103	PSTPIP1	proline-serine-threonine phosphatase interacting protein 1 [Source:VGNC Symbol;Acc:VGNC:33486]		protein_coding	2300
ENSBTAG00000017461	1.774	3.2186	6.0962	0.0135	165.678	1.9732	0.7179	2.7484	0.006	SLC16A3	Bos taurus solute carrier family 16 member 3 (SLC16A3), mRNA. [Source:RefSeq mRNA;Acc:NM_001109980]		protein_coding	2351
ENSBTAG00000026320	1.775	4.1756	5.0242	0.025	317.24	1.9611	0.7803	2.5133	0.012	VPS28	Bos taurus VPS28, ESCRT-I subunit (VPS28), mRNA. [Source:RefSeq mRNA;Acc:NM_001035504]		protein_coding	1080
ENSBTAG00000018040	1.7804	5.3153	5.2628	0.0218	715.013	1.9566	0.7608	2.5717	0.0101	PSMB10	Bos taurus proteasome subunit beta 10 (PSMB10), mRNA. [Source:RefSeq mRNA;Acc:NM_001034040]		protein_coding	1040
ENSBTAG00000008690	1.7827	2.1656	7.7942	0.0052	75.0245	2.012	0.6295	3.196	0.0014	SLC6A9	Bos taurus solute carrier family 6 member 9 (SLC6A9), transcript variant 2, mRNA. [Source:RefSeq mRNA;Acc:NM_001242342]		protein_coding	3373
ENSBTAG00000014863	1.7848	4.4567	4.9153	0.0266	392.432	1.967	0.7943	2.4765	0.0133	GYPC	Bos taurus glycophorin C (GYPC), mRNA. [Source:RefSeq mRNA;Acc:NM_001002886]		protein_coding	922
ENSBTAG00000015815	1.7855	4.0388	6.6868	0.0097	295.925	1.9755	0.6931	2.8504	0.0044	CFP	Bos taurus complement factor properdin (CFP), mRNA. [Source:RefSeq mRNA;Acc:NM_001076178]		protein_coding	1811
ENSBTAG00000010447	1.813	6.1291	4.8347	0.0279	1256.6	1.9995	0.878	2.2775	0.0228	LSP1	lymphocyte specific protein 1 [Source:VGNC Symbol;Acc:VGNC:31063]		protein_coding	2682
ENSBTAG00000047700	1.8167	7.9018	5.2228	0.0223	4323.5	2.0078	0.8488	2.3654	0.018				protein_coding	1329
ENSBTAG00000012927	1.8386	6.7331	5.2481	0.022	1905.69	1.9865	0.8458	2.3487	0.0188	ALDOA	Bos taurus aldolase, fructose-bisphosphate A (ALDOA), mRNA. [Source:RefSeq mRNA;Acc:NM_001101915]		protein_coding	1700
ENSBTAG00000046548	1.8434	3.1842	4.7436	0.0294	158.358	1.9922	0.8398	2.3722	0.0177	ST6GALNAC4	ST6 N-acetylgalactosaminide alpha-2,6-sialyltransferase 4 [Source:NCBI gene;Acc:404124]	ST6GALNAC4	protein_coding	1697
ENSBTAG00000007498	1.9003	4.2568	5.0011	0.0253	341.007	2.0999	0.835	2.5149	0.0119	ZGPAT	Bos taurus zinc finger CCCH-type and G-patch domain containing (ZGPAT), mRNA. [Source:RefSeq mRNA;Acc:NM_001024514]		protein_coding	5050
ENSBTAG00000020773	1.9077	4.3093	7.6565	0.0057	345.163	2.0808	0.6867	3.0303	0.0024	CTSW	cathepsin W [Source:VGNC Symbol;Acc:VGNC:27819]		protein_coding	1346
ENSBTAG00000000347	1.9402	4.7605	6.0764	0.0137	482.186	2.1002	0.7763	2.7052	0.0068	RHOG	Bos taurus ras homolog family member G (RHOG), mRNA. [Source:RefSeq mRNA;Acc:NM_001080305]		protein_coding	1255
ENSBTAG00000005432	1.9446	3.4886	5.0195	0.0251	195.832	2.1247	0.8478	2.5061	0.0122	CAPG	capping actin protein, gelsolin like [Source:VGNC Symbol;Acc:VGNC:26739]		protein_coding	1998
ENSBTAG00000016950	1.9498	2.9606	5.3544	0.0207	136.493	2.1389	0.8281	2.583	0.0098	B3GAT3	beta-1,3-glucuronyltransferase 3 [Source:VGNC Symbol;Acc:VGNC:26378]		protein_coding	1643
ENSBTAG00000015312	1.9613	2.5663	9.1581	0.0025	105.304	2.1889	0.6546	3.3436	0.0008	LTBR	lymphotoxin beta receptor [Source:VGNC Symbol;Acc:VGNC:31075]		protein_coding	2656
ENSBTAG00000006846	1.9726	5.6199	8.0436	0.0046	870.37	2.1133	0.6848	3.086	0.002	LGALS9	galectin 9 [Source:NCBI gene;Acc:510813]		protein_coding	1887
ENSBTAG00000054195	1.9815	6.8921	5.9316	0.0149	2129.92	2.1318	0.8576	2.4859	0.0129	GPX1	Bos taurus glutathione peroxidase 1 (GPX1), mRNA. [Source:RefSeq mRNA;Acc:NM_174076]		protein_coding	960
ENSBTAG00000034609	2.0154	5.0194	6.3034	0.0121	585.656	2.1806	0.7962	2.7387	0.0062				protein_coding	801
ENSBTAG00000004043	2.0272	3.9744	7.5361	0.006	284.882	2.1664	0.7033	3.0801	0.0021		Bos taurus Fc gamma 2 receptor (LOC407171), mRNA. [Source:RefSeq mRNA;Acc:NM_001001138]		protein_coding	1574
ENSBTAG00000001562	2.169	5.5768	7.7038	0.0055	909.681	2.2715	0.7429	3.0578	0.0022	NFE2	Bos taurus nuclear factor, erythroid 2 (NFE2), mRNA. [Source:RefSeq mRNA;Acc:NM_001014923]		protein_coding	1891
ENSBTAG00000005182	2.2171	6.279	7.7995	0.0052	1376.96	2.4427	0.7658	3.1899	0.0014	BoLA	Bos taurus major histocompatibility complex, class I, A (BoLA), mRNA. [Source:RefSeq mRNA;Acc:NM_001114855]		protein_coding	1502
ENSBTAG00000013334	2.3949	7.0255	8.1512	0.0043	2546.8	2.53	0.7379	3.4288	0.0006	CSF3R	colony stimulating factor 3 receptor [Source:VGNC Symbol;Acc:VGNC:27758]		protein_coding	3208
ENSBTAG00000020350	2.4943	4.5349	9.059	0.0026	434.303	2.6462	0.7816	3.3854	0.0007	DUSP2	dual specificity phosphatase 2 [Source:VGNC Symbol;Acc:VGNC:28255]		protein_coding	1873
